# DeepES: Deep learning-based enzyme screening to identify orphan enzyme genes

**DOI:** 10.1101/2024.05.09.592857

**Authors:** Keisuke Hirota, Felix Salim, Takuji Yamada

**Affiliations:** School of Life Science and Technology, Tokyo Institute of Technology, Tokyo, Japan; Metagen, Inc., Yamagata, Japan; Metagen Therapeutics, Inc., Yamagata, Japan; digzyme, Inc., Tokyo, Japan

## Abstract

**Motivation:** Progress in sequencing technology has led to determination of large numbers of protein sequences, and large enzyme databases are now available. Although many computational tools for enzyme annotation were developed, sequence information is unavailable for many enzymes, known as orphan enzymes. These orphan enzymes hinder sequence similarity-based functional annotation, leading gaps in understanding the association between sequences and enzymatic reactions.

**Results:** Therefore, we developed DeepES, a deep learning-based tool for enzyme screening to identify orphan enzyme genes, focusing on biosynthetic gene clusters and reaction class. DeepES uses protein sequences as inputs and evaluates whether the input genes contain biosynthetic gene clusters of interest by integrating the outputs of the binary classifier for each reaction class. The validation results suggested that DeepES can capture functional similarity between protein sequences, and it can be implemented to explore orphan enzyme genes. By applying DeepES to 4744 metagenome-assembled genomes, we identified candidate genes for 236 orphan enzymes, including those involved in short-chain fatty acid production as a characteristic pathway in human gut bacteria.

**Availability and implementation:** DeepES is available at https://github.com/yamada-lab/DeepES. Model weights and the candidate genes are available at Zenodo (https://doi.org/10.5281/zenodo.11123900).
