## Supplementary material for "DeepES: Deep learning-based enzyme screening to identify orphan enzyme genes": Table_S1.xlsx

### Sheet: validation_subjects
module	position	variation	species	one orphan	all orphans	reaction_1	ko_1	rclass_1	reaction_2	ko_2	rclass_2	reaction_3	ko_3	rclass_3
M00007	0	0	29	TRUE	FALSE	R01067	K00615	RC00032,RC00226	R08575	K00616,K13810	RC00439,RC00604	R01641	K01783	RC00032,RC00571
M00007	1	0	18	TRUE	TRUE	R08575	K00616,K13810	RC00439,RC00604	R01641	K01783	RC00032,RC00571	R01056	K01807,K01808	RC00434
M00008	0	0	407	TRUE	TRUE	R02736	K00036	RC00001,RC00066	R02035	K01057,K07404	RC00537	R02036	K01690	RC00543
M00008	1	0	283	TRUE	TRUE	R02035	K01057,K07404	RC00537	R02036	K01690	RC00543	R05605	K01625	RC00307,RC00435
M00012	2	0	4	FALSE	FALSE	R01900	K01637	RC00618	R00479	K01638,K19282	RC00311,RC00313	R00342	K00026,K00025,K00024	RC00001,RC00031
M00016	0	0	10	FALSE	FALSE	R00480	K00928,K12524,K12525,K12526	RC00002,RC00043	R02291	K00133	RC00001,RC00684	R10147	K01714	RC03062,RC03063
M00016	2	0	23	FALSE	FALSE	R10147	K01714	RC03062,RC03063	R04198	K00215	RC00001,RC00478	R04365	K00674	RC00004,RC01136
M00016	3	0	7	FALSE	FALSE	R04198	K00215	RC00001,RC00478	R04365	K00674	RC00004,RC01136	R04475	K00821,K14267	RC00006
M00016	4	0	315	TRUE	TRUE	R04365	K00674	RC00004,RC01136	R04475	K00821,K14267	RC00006	R02734	K01439	RC00064,RC00090
M00016	5	0	1	TRUE	TRUE	R04475	K00821,K14267	RC00006	R02734	K01439	RC00064,RC00090	R02735	K01778	RC00302
M00017	0	0	6	FALSE	FALSE	R00480	K00928,K12524,K12525	RC00002,RC00043	R02291	K00133	RC00001,RC00684	R01773,R01775	K00003,K12524,K12525	RC00001,RC00087
M00017	1	0	17	FALSE	FALSE	R02291	K00133	RC00001,RC00684	R01773,R01775	K00003,K12524,K12525	RC00001,RC00087	R01777	K00651,K00641	RC00004,RC00041
M00017	2	0	39	FALSE	FALSE	R01773,R01775	K00003,K12524,K12525	RC00001,RC00087	R01777	K00651,K00641	RC00004,RC00041	R03260	K01739	RC00020,RC00069,RC02866
M00018	0	0	24	FALSE	FALSE	R00480	K00928,K12524,K12525,K12526	RC00002,RC00043	R02291	K00133	RC00001,RC00684	R01773,R01775	K00003,K12524,K12525	RC00001,RC00087
M00018	1	0	30	FALSE	FALSE	R02291	K00133	RC00001,RC00684	R01773,R01775	K00003,K12524,K12525	RC00001,RC00087	R01771	K00872,K02204,K02203	RC00002,RC00017
M00018	2	0	1273	FALSE	FALSE	R01773,R01775	K00003,K12524,K12525	RC00001,RC00087	R01771	K00872,K02204,K02203	RC00002,RC00017	R01466	K01733	RC00526
M00020	0	0	67	FALSE	FALSE	R01513	K00058	RC00001,RC00031	R04173	K00831	RC00006	R00582	K01079,K02203,K22305,K25528	RC00017
M00033	0	0	2	FALSE	FALSE	R00480	K00928	RC00002,RC00043	R02291	K00133	RC00001,RC00684	R06977	K00836	RC00006,RC00062
M00033	2	0	517	TRUE	FALSE	R06977	K00836	RC00006,RC00062	R06978	K06718	RC00004,RC00096	R06979,	K06720	RC01729
M00040	0	0	2	FALSE	FALSE	R01715	K01850,K04092,K14170	RC03116	R01731	K00832,K15849	RC00006	R00732,R00733	K00220,K24018,K24018	RC00001,RC00125
M00044	2	0	120	TRUE	FALSE	R02519	K00451	RC00737	R03181	K01800	RC00867	R01364	K01555,K16171	RC00326,RC00446
M00049	0	0	6	TRUE	FALSE	R02519	K00451	RC00737	R03181	K01800	RC00867	R01364	K01555,K16171	RC00326,RC00446
M00061	0	0	162	FALSE	FALSE	R01482	K01812	RC00376	R02454	K00040	RC00001,RC00085	R05606	K01686,K08323	RC00543
M00061	1	0	71	FALSE	FALSE	R02454	K00040	RC00001,RC00085	R05606	K01686,K08323	RC00543	R01541	K00874	RC00002,RC00017
M00061	2	0	54	TRUE	TRUE	R05606	K01686,K08323	RC00543	R01541	K00874	RC00002,RC00017	R05605	K01625,K17463	RC00307,RC00435
M00063	0	0	56	TRUE	TRUE	R01530	K06041	RC00541	R03254	K01627	RC00435	R03350	K03270	RC00017
M00063	1	0	64	TRUE	FALSE	R03254	K01627	RC00435	R03350	K03270	RC00017	R03351	K00979	RC00910
M00064	0	0	61	TRUE	TRUE	R05645	K03271	RC00434	R05646	K03272,K21344	RC00002,RC00078	R05647	K03273	RC00017
M00064	1	0	6	TRUE	TRUE	R05646	K03272,K21344	RC00002,RC00078	R05647	K03273	RC00017	R05644	K03272,K21345	RC00002
M00064	2	0	79	TRUE	FALSE	R05647	K03273	RC00017	R05644	K03272,K21345	RC00002	R05176	K03274	RC01291
M00093	0	0	61	TRUE	TRUE	R01799	K00981	RC00002	R01800	K00998,K17103	RC00002,RC00017,RC02795	R02055	K01613	RC00299
M00096	1	0	1	FALSE	FALSE	R05688	K00099	RC00001,RC01452	R05633	K00991,K12506	RC00002	R05634	K00919	RC00002,RC01439
M00096	2	0	1	TRUE	FALSE	R05633	K00991,K12506	RC00002	R05634	K00919	RC00002,RC01439	R05637	K01770,K12506	RC00002,RC01440
M00116	3	0	242	TRUE	FALSE	R04031	K02549	RC01053	R04030	K01911	RC00004,RC00014	R07263	K01661	RC01923
M00116	5	0	9	TRUE	FALSE	R07263	K01661	RC01923	R07262	K19222	RC00004,RC00174	R10757	K02548	RC03264
M00121	6	0	36	FALSE	FALSE	R03197	K01599	RC00872	R03220,R06895	K00228,K02495	RC00884	R03222,R09489,R12605	K00230,K00231,K08973	RC00885,RC02755
M00121	6	1	36	FALSE	FALSE	R03197	K01599	RC00872	R03220,R06895	K00228,K02495	RC00021,RC00884	R03222,R09489,R12605	K00230,K00231,K08973	RC00885,RC02755
M00121	6	2	36	TRUE	FALSE	R03197	K01599	RC00872	R03220,R06895	K00228,K02495	RC00884	R03222,R09489,R12605	K00230,K00231,K08973	RC00885
M00121	6	3	36	FALSE	FALSE	R03197	K01599	RC00872	R03220,R06895	K00228,K02495	RC00021,RC00884	R03222,R09489,R12605	K00230,K00231,K08973	RC00885
M00525	0	0	102	FALSE	FALSE	R00480	K00928	RC00002,RC00043	R02291	K00133	RC00001,RC00684	R10147	K01714	RC03062,RC03063
M00525	2	0	23	FALSE	FALSE	R10147	K01714	RC03062,RC03063	R04198,R04199	K00215	RC00001,RC00478	R04364	K05822	RC00004,RC01136
M00525	3	0	17	FALSE	FALSE	R04198,R04199	K00215	RC00001,RC00478	R04364	K05822	RC00004,RC01136	R04467	K00841	RC00006
M00525	4	0	33	TRUE	TRUE	R04364	K05822	RC00004,RC01136	R04467	K00841	RC00006	R02733	K05823	RC00064,RC00300
M00525	5	0	17	TRUE	TRUE	R04467	K00841	RC00006	R02733	K05823	RC00064,RC00300	R02735	K01778	RC00302
M00525	6	0	23	TRUE	TRUE	R02733	K05823	RC00064,RC00300	R02735	K01778	RC00302	R00451	K01586	RC00299
M00526	0	0	23	FALSE	FALSE	R00480	K00928,K12524,K12525,K12526	RC00002,RC00043	R02291	K00133	RC00001,RC00684	R10147	K01714	RC03062,RC03063
M00526	2	0	3	FALSE	FALSE	R10147	K01714	RC03062,RC03063	R04198,R04199	K00215	RC00001,RC00478	R02755	K03340	RC00001,RC00006
M00526	3	0	1	FALSE	FALSE	R04198,R04199	K00215	RC00001,RC00478	R02755	K03340	RC00001,RC00006	R00451	K01586,K12526	RC00299
M00527	0	0	106	FALSE	FALSE	R00480	K00928,K12524,K12525,K12526	RC00002,RC00043	R02291	K00133	RC00001,RC00684	R10147	K01714	RC03062,RC03063
M00527	2	0	17	FALSE	FALSE	R10147	K01714	RC03062,RC03063	R04198,R04199	K00215	RC00001,RC00478	R07613	K10206	RC00006,RC01847
M00527	4	0	13	TRUE	FALSE	R07613	K10206	RC00006,RC01847	R02735	K01778	RC00302	R00451	K01586,K12526	RC00299
M00533	0	0	127	FALSE	FALSE	R03303	K00455	RC00643	R04418	K00151	RC00001,RC00254	R04379	K01826	RC01141
M00552	0	0	214	TRUE	TRUE	R03033	K01684	RC00543	R03387	K00883	RC00002,RC00017	R01064	K01631	RC00307,RC00435
M00552	1	0	1	FALSE	FALSE	R03387	K00883	RC00002,RC00017	R01064	K01631	RC00307,RC00435	R01061	K00134	RC00001,RC00149
M00572	1	0	17	FALSE	FALSE	R10115	K00647,K09458	RC00039,RC02728,RC02888	R10116	K00059	RC00001,RC00029	R10117	K02372	RC01095
M00572	2	0	2	FALSE	FALSE	R10116	K00059	RC00001,RC00029	R10117	K02372	RC01095	R10118	K00208	RC00001,RC00052
M00632	0	0	372	TRUE	TRUE	R10619	K01785	RC00563	R01092	K00849	RC00002,RC00078	R00955	K00965	RC00002
M00632	1	0	424	TRUE	TRUE	R01092	K00849	RC00002,RC00078	R00955	K00965	RC00002	R00291	K01784	RC00289
M00761	1	0	124	TRUE	FALSE	R07659	K07806	RC00006,RC01514	R07660	K10011	RC00026,RC01575	R07661	K10012	RC00005,RC02954
M00879	0	0	180	TRUE	TRUE	R00832	K00673	RC00004,RC00064	R04189	K01484	RC00024	R04217	K00840	RC00006,RC00062
M00879	1	0	179	FALSE	FALSE	R04189	K01484	RC00024	R04217	K00840	RC00006,RC00062	R05049	K06447	RC00001,RC00080
M00879	2	0	172	FALSE	FALSE	R04217	K00840	RC00006,RC00062	R05049	K06447	RC00001,RC00080	R00411	K05526	RC00064,RC00090
M00909	2	0	6	TRUE	TRUE	R00768	K00820	RC00010,RC00163,RC02752	R02060	K03431	RC00408	R05332	K04042	RC00004,RC00166
M00919	0	0	70	TRUE	FALSE	R09800	K15783	RC02661	R09801	K15784	RC00064,RC00300	R06977	K15785	RC00006,RC00062
M00919	1	0	70	FALSE	FALSE	R09801	K15784	RC00064,RC00300	R06977	K15785	RC00006,RC00062	R09805	K15786	RC00001,RC00080
M00926	3	0	50	TRUE	FALSE	R00084	K01749	RC02317	R03165	K01719,K13542	RC01861	R03197	K01599	RC00872
M00926	5	0	142	TRUE	FALSE	R03197	K01599	RC00872	R04178	K00231	RC00885	R11329	K01772	RC01012
M00926	6	0	7	TRUE	TRUE	R04178	K00231	RC00885	R11329	K01772	RC01012	R11522	K00435	RC00884
M00930	1	0	1	TRUE	FALSE	R10667	K18285	RC00021,RC03234	R10695	K18286,K20810	RC00477	R08587	K11783	RC00063,RC00063
M00930	2	0	1	TRUE	FALSE	R10695	K18286,K20810	RC00477	R08587	K11783	RC00063,RC00063	R08588	K11784	RC02329

### Sheet: precision_plot(one_orphan)
module	position	variation	threhold	precision(unknown<1)	precision(unknown<2)	precision(unknown<3)	N
M00007	0	0	0.1	0.0677438	0.0967981	0.113252	6746
M00007	0	0	0.2	0.150685	0.227006	0.246575	1533
M00007	0	0	0.3	0.323741	0.435971	0.453237	695
M00007	0	0	0.4	0.512528	0.66287	0.671982	439
M00007	0	0	0.5	0.65407	0.77907	0.790698	344
M00007	0	0	0.6	0.775862	0.855172	0.865517	290
M00007	0	0	0.7	0.821168	0.894161	0.905109	274
M00007	0	0	0.8	0.849057	0.898113	0.909434	265
M00007	0	0	0.9	0.868726	0.911197	0.92278	259
M00007	0	0	0.95	0.907258	0.907258	0.919355	248
M00007	0	0	0.99	0.943478	0.943478	0.956522	230
M00007	1	0	0.1	0.0508391	0.0661942	0.073478	20319
M00007	1	0	0.2	0.237491	0.299516	0.3092	4337
M00007	1	0	0.3	0.481084	0.575432	0.581971	2141
M00007	1	0	0.4	0.658147	0.753355	0.758466	1565
M00007	1	0	0.5	0.773854	0.861758	0.864763	1331
M00007	1	0	0.6	0.888697	0.963762	0.96635	1159
M00007	1	0	0.7	0.905893	0.967458	0.970097	1137
M00007	1	0	0.8	0.918004	0.975936	0.97861	1122
M00007	1	0	0.9	0.932127	0.9819	0.984615	1105
M00007	1	0	0.95	0.944088	0.983501	0.986251	1091
M00007	1	0	0.99	0.963242	0.995287	0.995287	1061
M00008	0	0	0.1	0.00407719	0.00552618	0.00663142	229815
M00008	0	0	0.2	0.0150443	0.0210136	0.0238369	49587
M00008	0	0	0.3	0.0333899	0.0488457	0.0541933	15334
M00008	0	0	0.4	0.0742867	0.109429	0.120216	5748
M00008	0	0	0.5	0.14291	0.19799	0.211016	2687
M00008	0	0	0.6	0.240566	0.322102	0.339623	1484
M00008	0	0	0.7	0.326198	0.428135	0.454638	981
M00008	0	0	0.8	0.451977	0.569209	0.597458	708
M00008	0	0	0.9	0.51463	0.609294	0.636833	581
M00008	0	0	0.95	0.588583	0.651575	0.683071	508
M00008	0	0	0.99	0.641631	0.688841	0.688841	466
M00008	1	0	0.1	0.00567834	0.00721613	0.00830977	209392
M00008	1	0	0.2	0.0214326	0.0276253	0.0307875	45538
M00008	1	0	0.3	0.0525564	0.0684804	0.0748358	14004
M00008	1	0	0.4	0.124379	0.159725	0.17329	5234
M00008	1	0	0.5	0.228571	0.281579	0.297368	2660
M00008	1	0	0.6	0.370536	0.447066	0.464923	1568
M00008	1	0	0.7	0.474695	0.565445	0.589878	1146
M00008	1	0	0.8	0.603774	0.698113	0.722531	901
M00008	1	0	0.9	0.640049	0.708845	0.728501	814
M00008	1	0	0.95	0.67927	0.726206	0.747066	767
M00008	1	0	0.99	0.723611	0.7625	0.7625	720
M00016	4	0	0.1	0.00986684	0.0117875	0.025914	193679
M00016	4	0	0.2	0.0428139	0.0500504	0.0733281	44635
M00016	4	0	0.3	0.124747	0.141719	0.168875	15319
M00016	4	0	0.4	0.28	0.304322	0.332454	6825
M00016	4	0	0.5	0.460704	0.487946	0.510125	4148
M00016	4	0	0.6	0.629924	0.649785	0.675604	3021
M00016	4	0	0.7	0.752636	0.767234	0.783455	2466
M00016	4	0	0.8	0.864987	0.878086	0.888665	1985
M00016	4	0	0.9	0.929129	0.941482	0.941482	1538
M00016	4	0	0.95	0.945596	0.955095	0.955095	1158
M00016	4	0	0.99	0.945591	0.958724	0.958724	533
M00016	5	0	0.1	0.00386992	0.00808641	0.0295154	17313
M00016	5	0	0.2	0.012897	0.025794	0.0712223	5195
M00016	5	0	0.3	0.0332176	0.0639564	0.140803	2017
M00016	5	0	0.4	0.0791962	0.111111	0.217494	846
M00016	5	0	0.5	0.174026	0.2	0.32987	385
M00016	5	0	0.6	0.304545	0.35	0.5	220
M00016	5	0	0.7	0.393162	0.393162	0.555556	117
M00016	5	0	0.8	0.597403	0.597403	0.779221	77
M00016	5	0	0.9	0.867925	0.867925	0.867925	53
M00016	5	0	0.95	0.901961	0.901961	0.901961	51
M00016	5	0	0.99	1	1	1	46
M00033	2	0	0.1	0.475811	0.529771	0.536816	7524
M00033	2	0	0.2	0.660517	0.73524	0.74059	5420
M00033	2	0	0.3	0.735415	0.815941	0.819844	4868
M00033	2	0	0.4	0.780889	0.858667	0.861111	4500
M00033	2	0	0.5	0.811039	0.885878	0.887867	4022
M00033	2	0	0.6	0.81772	0.897745	0.897745	3149
M00033	2	0	0.7	0.81845	0.896377	0.896377	2374
M00033	2	0	0.8	0.802171	0.861279	0.861279	1658
M00033	2	0	0.9	0.756467	0.816236	0.816236	1121
M00033	2	0	0.95	0.714472	0.760104	0.760104	767
M00033	2	0	0.99	0.411765	0.455882	0.455882	272
M00044	2	0	0.1	0.30083	0.306865	0.307808	5302
M00044	2	0	0.2	0.450311	0.457369	0.458498	3542
M00044	2	0	0.3	0.618937	0.627862	0.629414	2577
M00044	2	0	0.4	0.740827	0.751045	0.751045	2153
M00044	2	0	0.5	0.848404	0.859574	0.859574	1880
M00044	2	0	0.6	0.887097	0.89822	0.89822	1798
M00044	2	0	0.7	0.912471	0.923913	0.923913	1748
M00044	2	0	0.8	0.925711	0.937319	0.937319	1723
M00044	2	0	0.9	0.936583	0.948326	0.948326	1703
M00044	2	0	0.95	0.939894	0.95109	0.95109	1697
M00044	2	0	0.99	0.955662	0.966447	0.966447	1669
M00049	0	0	0.1	0.205151	0.209811	0.210199	7726
M00049	0	0	0.2	0.441136	0.448372	0.449207	3593
M00049	0	0	0.3	0.607745	0.616181	0.617331	2608
M00049	0	0	0.4	0.729742	0.739871	0.739871	2172
M00049	0	0	0.5	0.806205	0.817396	0.817396	1966
M00049	0	0	0.6	0.854908	0.865156	0.865156	1854
M00049	0	0	0.7	0.899546	0.910329	0.910329	1762
M00049	0	0	0.8	0.92366	0.934149	0.934149	1716
M00049	0	0	0.9	0.955395	0.966245	0.966245	1659
M00049	0	0	0.95	0.964699	0.975654	0.975654	1643
M00049	0	0	0.99	0.98021	0.989487	0.989487	1617
M00061	2	0	0.1	0.00467916	0.00584056	0.0112938	1608408
M00061	2	0	0.2	0.0137874	0.016867	0.0263932	545860
M00061	2	0	0.3	0.034023	0.0405329	0.0548184	221203
M00061	2	0	0.4	0.0760263	0.0886334	0.107978	98992
M00061	2	0	0.5	0.154139	0.1746	0.199218	48826
M00061	2	0	0.6	0.286956	0.315248	0.345407	26227
M00061	2	0	0.7	0.467047	0.501676	0.530595	16114
M00061	2	0	0.8	0.671365	0.706244	0.727386	11210
M00061	2	0	0.9	0.805103	0.836514	0.851522	9328
M00061	2	0	0.95	0.857372	0.883835	0.892886	8729
M00061	2	0	0.99	0.90202	0.924853	0.93238	7971
M00063	0	0	0.1	0.00318489	0.00422266	0.0125368	419167
M00063	0	0	0.2	0.0073089	0.00951526	0.0225125	182654
M00063	0	0	0.3	0.0155224	0.0193245	0.0378583	86005
M00063	0	0	0.4	0.0303983	0.0359997	0.0590204	43917
M00063	0	0	0.5	0.0556989	0.0630577	0.0897441	23645
M00063	0	0	0.6	0.0993685	0.110325	0.138325	13143
M00063	0	0	0.7	0.172996	0.188269	0.220706	7399
M00063	0	0	0.8	0.323349	0.348694	0.38044	3906
M00063	0	0	0.9	0.524231	0.553729	0.583228	2373
M00063	0	0	0.95	0.669658	0.696018	0.722939	1783
M00063	0	0	0.99	0.805275	0.837859	0.851823	1289
M00063	1	0	0.1	0.0236021	0.0284256	0.0583966	21354
M00063	1	0	0.2	0.0387365	0.0464223	0.0851587	13011
M00063	1	0	0.3	0.058666	0.0700733	0.114189	8591
M00063	1	0	0.4	0.083958	0.0994503	0.148926	6003
M00063	1	0	0.5	0.115804	0.136459	0.19378	4309
M00063	1	0	0.6	0.162607	0.189269	0.250494	3038
M00063	1	0	0.7	0.226833	0.256339	0.324574	2169
M00063	1	0	0.8	0.321149	0.360966	0.432115	1532
M00063	1	0	0.9	0.460514	0.507136	0.569933	1051
M00063	1	0	0.95	0.557317	0.60122	0.643902	820
M00063	1	0	0.99	0.712575	0.760479	0.788423	501
M00064	0	0	0.1	0.00219151	0.00744428	0.0275145	787585
M00064	0	0	0.2	0.00294722	0.00995668	0.0351583	585637
M00064	0	0	0.3	0.00410589	0.0136379	0.0438945	420372
M00064	0	0	0.4	0.00594799	0.0186439	0.0537319	290014
M00064	0	0	0.5	0.00895434	0.0251557	0.064985	189182
M00064	0	0	0.6	0.0139961	0.0345131	0.0777067	119462
M00064	0	0	0.7	0.022803	0.049757	0.0963324	73236
M00064	0	0	0.8	0.0396207	0.0752008	0.123544	42074
M00064	0	0	0.9	0.0789207	0.129797	0.179177	20717
M00064	0	0	0.95	0.128394	0.195698	0.242067	12228
M00064	0	0	0.99	0.25778	0.347426	0.383637	5109
M00064	1	0	0.1	0.0018362	0.00725067	0.023134	6926258
M00064	1	0	0.2	0.00225639	0.00889428	0.0275698	5636431
M00064	1	0	0.3	0.00297763	0.0115879	0.0336212	4271176
M00064	1	0	0.4	0.0041942	0.0154732	0.0412515	3032280
M00064	1	0	0.5	0.00640652	0.0212026	0.0512779	1984852
M00064	1	0	0.6	0.0101531	0.0289141	0.062894	1252329
M00064	1	0	0.7	0.0164409	0.0402905	0.0775954	772340
M00064	1	0	0.8	0.0284916	0.0601334	0.101455	445360
M00064	1	0	0.9	0.0576036	0.104253	0.149006	218910
M00064	1	0	0.95	0.098038	0.159636	0.204376	127114
M00064	1	0	0.99	0.230935	0.31557	0.351456	51941
M00064	2	0	0.1	0.0289751	0.0379661	0.0607835	26471
M00064	2	0	0.2	0.0483698	0.0576402	0.0803431	15857
M00064	2	0	0.3	0.0693553	0.081653	0.103536	11059
M00064	2	0	0.4	0.0945746	0.106905	0.130703	8110
M00064	2	0	0.5	0.125429	0.13982	0.163859	6115
M00064	2	0	0.6	0.163854	0.180731	0.202948	4681
M00064	2	0	0.7	0.212878	0.234527	0.260339	3603
M00064	2	0	0.8	0.288998	0.316127	0.33685	2654
M00064	2	0	0.9	0.419267	0.454844	0.47017	1827
M00064	2	0	0.95	0.5	0.539817	0.551567	1532
M00064	2	0	0.99	0.71576	0.75985	0.765478	1066
M00093	0	0	0.1	0.00157556	0.00283783	0.015158	1206555
M00093	0	0	0.2	0.00405381	0.00712455	0.0281933	468942
M00093	0	0	0.3	0.00878978	0.0150041	0.0446656	216274
M00093	0	0	0.4	0.0163549	0.026851	0.0631571	116234
M00093	0	0	0.5	0.0296943	0.0450647	0.085787	64019
M00093	0	0	0.6	0.0569042	0.0799832	0.125962	33407
M00093	0	0	0.7	0.113586	0.148674	0.202982	16701
M00093	0	0	0.8	0.216427	0.268352	0.323837	8705
M00093	0	0	0.9	0.376413	0.440929	0.492706	4867
M00093	0	0	0.95	0.534876	0.604963	0.654594	2982
M00093	0	0	0.99	0.569061	0.723757	0.812155	724
M00096	2	0	0.1				0
M00096	2	0	0.2				0
M00096	2	0	0.3				0
M00096	2	0	0.4				0
M00096	2	0	0.5				0
M00096	2	0	0.6				0
M00096	2	0	0.7				0
M00096	2	0	0.8				0
M00096	2	0	0.9				0
M00096	2	0	0.95				0
M00096	2	0	0.99				0
M00116	3	0	0.1	0.042945	0.0475154	0.0506394	82268
M00116	3	0	0.2	0.0805775	0.0884231	0.0920951	43846
M00116	3	0	0.3	0.130576	0.142107	0.145582	27057
M00116	3	0	0.4	0.222691	0.238449	0.243303	15865
M00116	3	0	0.5	0.37406	0.397565	0.404341	9445
M00116	3	0	0.6	0.53264	0.563847	0.571385	6633
M00116	3	0	0.7	0.677797	0.715602	0.72251	5211
M00116	3	0	0.8	0.77051	0.812417	0.819512	4510
M00116	3	0	0.9	0.840979	0.889952	0.893892	3553
M00116	3	0	0.95	0.851149	0.912441	0.916819	2741
M00116	3	0	0.99	0.894944	0.953854	0.956799	2037
M00116	5	0	0.1	0.064695	0.0887246	0.0942699	541
M00116	5	0	0.2	0.12069	0.148276	0.148276	290
M00116	5	0	0.3	0.148936	0.174468	0.174468	235
M00116	5	0	0.4	0.176768	0.19697	0.19697	198
M00116	5	0	0.5	0.190217	0.201087	0.201087	184
M00116	5	0	0.6	0.209581	0.221557	0.221557	167
M00116	5	0	0.7	0.221519	0.234177	0.234177	158
M00116	5	0	0.8	0.244755	0.258741	0.258741	143
M00116	5	0	0.9	0.271318	0.286822	0.286822	129
M00116	5	0	0.95	0.289256	0.305785	0.305785	121
M00116	5	0	0.99	0.388889	0.411111	0.411111	90
M00121	6	2	0.1	0.325173	0.673963	0.689228	3472
M00121	6	2	0.2	0.432899	0.892638	0.905291	2608
M00121	6	2	0.3	0.45727	0.941272	0.952207	2469
M00121	6	2	0.4	0.466336	0.959934	0.970673	2421
M00121	6	2	0.5	0.469634	0.966722	0.977537	2404
M00121	6	2	0.6	0.473773	0.975241	0.986152	2383
M00121	6	2	0.7	0.473773	0.975241	0.986152	2383
M00121	6	2	0.8	0.474769	0.977292	0.988225	2378
M00121	6	2	0.9	0.476371	0.980591	0.991561	2370
M00121	6	2	0.95	0.476774	0.981419	0.991976	2368
M00121	6	2	0.99	0.476774	0.981419	0.991976	2368
M00525	4	0	0.1	0.028544	0.0326766	0.0430562	10405
M00525	4	0	0.2	0.130031	0.142857	0.157452	2261
M00525	4	0	0.3	0.317838	0.343784	0.358919	925
M00525	4	0	0.4	0.517668	0.551237	0.560071	566
M00525	4	0	0.5	0.642544	0.679825	0.686404	456
M00525	4	0	0.6	0.727047	0.764268	0.771712	403
M00525	4	0	0.7	0.862687	0.904478	0.904478	335
M00525	4	0	0.8	0.960133	0.963455	0.963455	301
M00525	4	0	0.9	0.969799	0.973154	0.973154	298
M00525	4	0	0.95	0.982993	0.986395	0.986395	294
M00525	4	0	0.99	0.986348	0.986348	0.986348	293
M00525	5	0	0.1	0.00398747	0.00797494	0.0113928	7022
M00525	5	0	0.2	0.0172533	0.0269151	0.0338164	1449
M00525	5	0	0.3	0.0534188	0.0811966	0.102564	468
M00525	5	0	0.4	0.104396	0.175824	0.203297	182
M00525	5	0	0.5	0.17757	0.299065	0.327103	107
M00525	5	0	0.6	0.292308	0.492308	0.538462	65
M00525	5	0	0.7	0.333333	0.622222	0.622222	45
M00525	5	0	0.8	0.517241	0.724138	0.724138	29
M00525	5	0	0.9	0.6	0.84	0.84	25
M00525	5	0	0.95	0.6	0.84	0.84	25
M00525	5	0	0.99	0.625	0.833333	0.833333	24
M00525	6	0	0.1	0.00152838	0.00655022	0.00764192	4580
M00525	6	0	0.2	0.00380711	0.00888325	0.0139594	788
M00525	6	0	0.3	0.00977199	0.019544	0.0260586	307
M00525	6	0	0.4	0	0.0230769	0.0384615	130
M00525	6	0	0.5	0	0.0483871	0.0483871	62
M00525	6	0	0.6	0	0	0	20
M00525	6	0	0.7	0	0	0	9
M00525	6	0	0.8	0	0	0	2
M00525	6	0	0.9	0	0	0	2
M00525	6	0	0.95	0	0	0	2
M00525	6	0	0.99				0
M00527	4	0	0.1	0.00458716	0.043578	0.0550459	436
M00527	4	0	0.2	0	0.116788	0.116788	137
M00527	4	0	0.3	0	0.192308	0.192308	78
M00527	4	0	0.4	0	0.326087	0.326087	46
M00527	4	0	0.5	0	0.275862	0.275862	29
M00527	4	0	0.6	0	0.5	0.5	16
M00527	4	0	0.7	0	1	1	8
M00527	4	0	0.8	0	1	1	8
M00527	4	0	0.9	0	1	1	8
M00527	4	0	0.95				0
M00527	4	0	0.99				0
M00552	0	0	0.1	0.00554914	0.00683538	0.0133723	1276594
M00552	0	0	0.2	0.0197922	0.0239189	0.0369442	357918
M00552	0	0	0.3	0.0555098	0.0650932	0.084448	127617
M00552	0	0	0.4	0.128522	0.146683	0.17328	55119
M00552	0	0	0.5	0.245961	0.274938	0.303985	28781
M00552	0	0	0.6	0.402128	0.438552	0.468312	17104
M00552	0	0	0.7	0.567572	0.603861	0.629871	11188
M00552	0	0	0.8	0.710414	0.740965	0.760937	8412
M00552	0	0	0.9	0.814252	0.839744	0.852564	6708
M00552	0	0	0.95	0.86972	0.89351	0.903544	6179
M00552	0	0	0.99	0.909044	0.927719	0.934809	5783
M00632	0	0	0.1	0.00181514	0.00551265	0.0197026	803244
M00632	0	0	0.2	0.00599314	0.0152829	0.0384128	243278
M00632	0	0	0.3	0.0147071	0.0320983	0.0624848	98728
M00632	0	0	0.4	0.0277368	0.0538617	0.0898351	50871
M00632	0	0	0.5	0.0439781	0.0793433	0.121318	28446
M00632	0	0	0.6	0.0610186	0.108423	0.157226	16454
M00632	0	0	0.7	0.0870023	0.142994	0.190276	10448
M00632	0	0	0.8	0.118109	0.186744	0.229621	6367
M00632	0	0	0.9	0.18268	0.261043	0.300973	4007
M00632	0	0	0.95	0.242294	0.305602	0.340404	3017
M00632	0	0	0.99	0.424225	0.482738	0.497952	1709
M00632	1	0	0.1	0.00160195	0.00503297	0.0203459	1069944
M00632	1	0	0.2	0.00454084	0.0118003	0.0363691	377023
M00632	1	0	0.3	0.00938812	0.021049	0.0533736	181719
M00632	1	0	0.4	0.0165092	0.0333643	0.0706311	101216
M00632	1	0	0.5	0.0269138	0.0505	0.0943966	58000
M00632	1	0	0.6	0.0393404	0.0727755	0.123385	35053
M00632	1	0	0.7	0.0596578	0.102663	0.155687	21858
M00632	1	0	0.8	0.0931203	0.144934	0.197755	13896
M00632	1	0	0.9	0.150087	0.210563	0.252002	8615
M00632	1	0	0.95	0.200217	0.261894	0.30079	6453
M00632	1	0	0.99	0.321854	0.379337	0.401874	3949
M00761	1	0	0.1	0	0	0	1174
M00761	1	0	0.2	0	0	0	1174
M00761	1	0	0.3	0	0	0	1174
M00761	1	0	0.4	0	0	0	586
M00761	1	0	0.5	0	0	0	12
M00761	1	0	0.6	0	0	0	6
M00761	1	0	0.7				0
M00761	1	0	0.8				0
M00761	1	0	0.9				0
M00761	1	0	0.95				0
M00761	1	0	0.99				0
M00879	0	0	0.1	0.00676494	0.00764806	0.0102122	293277
M00879	0	0	0.2	0.0245205	0.0272518	0.0338392	80912
M00879	0	0	0.3	0.0722878	0.0787037	0.0923739	27432
M00879	0	0	0.4	0.181827	0.196681	0.219421	10906
M00879	0	0	0.5	0.35436	0.380986	0.4094	5596
M00879	0	0	0.6	0.523221	0.562148	0.586309	3725
M00879	0	0	0.7	0.638347	0.681653	0.706446	3025
M00879	0	0	0.8	0.718585	0.767871	0.787058	2658
M00879	0	0	0.9	0.783003	0.838654	0.855047	2318
M00879	0	0	0.95	0.846154	0.905095	0.910589	2002
M00879	0	0	0.99	0.90081	0.968286	0.975034	1482
M00909	2	0	0.1	0.0252913	0.0361845	0.04632	10557
M00909	2	0	0.2	0.115685	0.156846	0.176343	2308
M00909	2	0	0.3	0.25094	0.327068	0.341165	1064
M00909	2	0	0.4	0.407012	0.507622	0.509146	656
M00909	2	0	0.5	0.566879	0.692144	0.692144	471
M00909	2	0	0.6	0.660891	0.784653	0.784653	404
M00909	2	0	0.7	0.698953	0.829843	0.829843	382
M00909	2	0	0.8	0.760684	0.903134	0.903134	351
M00909	2	0	0.9	0.771676	0.916185	0.916185	346
M00909	2	0	0.95	0.775076	0.911854	0.911854	329
M00909	2	0	0.99	0.830389	0.932862	0.932862	283
M00919	0	0	0.1	0.0638142	0.0923386	0.0978241	5469
M00919	0	0	0.2	0.146639	0.20042	0.209664	2380
M00919	0	0	0.3	0.243066	0.332847	0.342336	1370
M00919	0	0	0.4	0.300885	0.429204	0.445428	678
M00919	0	0	0.5	0.412214	0.559796	0.582697	393
M00919	0	0	0.6	0.5	0.650641	0.650641	312
M00919	0	0	0.7	0.572034	0.737288	0.737288	236
M00919	0	0	0.8	0.658537	0.84878	0.84878	205
M00919	0	0	0.9	0.692308	0.871795	0.871795	195
M00919	0	0	0.95	0.692308	0.871795	0.871795	195
M00919	0	0	0.99	0.745856	0.883978	0.883978	181
M00926	3	0	0.1	0.00128963	0.00175657	0.00266821	44974
M00926	3	0	0.2	0.00236638	0.00293758	0.00428397	24510
M00926	3	0	0.3	0.00399642	0.00496107	0.00702818	14513
M00926	3	0	0.4	0.00680272	0.00844476	0.0104387	8526
M00926	3	0	0.5	0.0111948	0.0138969	0.0160201	5181
M00926	3	0	0.6	0.0175277	0.0215252	0.0227552	3252
M00926	3	0	0.7	0.0290965	0.0357325	0.0367534	1959
M00926	3	0	0.8	0.0530726	0.0642458	0.066108	1074
M00926	3	0	0.9	0.127232	0.154018	0.154018	448
M00926	3	0	0.95	0.228	0.276	0.276	250
M00926	3	0	0.99	0.483051	0.533898	0.533898	118
M00926	5	0	0.1	0.00238467	0.00352642	0.00443693	69192
M00926	5	0	0.2	0.00435644	0.00623102	0.00755116	37875
M00926	5	0	0.3	0.00705068	0.0100419	0.0120503	23402
M00926	5	0	0.4	0.0113083	0.0159687	0.0182304	14591
M00926	5	0	0.5	0.0167278	0.0238506	0.0266566	9266
M00926	5	0	0.6	0.0243186	0.0347642	0.0375388	6127
M00926	5	0	0.7	0.0371849	0.053157	0.0566509	4007
M00926	5	0	0.8	0.0611823	0.0868127	0.0921869	2419
M00926	5	0	0.9	0.123539	0.174457	0.179466	1198
M00926	5	0	0.95	0.204986	0.288089	0.296399	722
M00926	5	0	0.99	0.381443	0.497423	0.512887	388
M00926	6	0	0.1	0.002472	0.00326259	0.0039641	89806
M00926	6	0	0.2	0.0044144	0.00572678	0.0067409	50290
M00926	6	0	0.3	0.00711653	0.00916814	0.0106107	31195
M00926	6	0	0.4	0.0114522	0.0146505	0.016456	19385
M00926	6	0	0.5	0.0171785	0.0220404	0.0243092	12341
M00926	6	0	0.6	0.0254352	0.0325966	0.0348191	8099
M00926	6	0	0.7	0.0394258	0.0505263	0.0533971	5225
M00926	6	0	0.8	0.0663216	0.0847622	0.088968	3091
M00926	6	0	0.9	0.136485	0.173768	0.177763	1502
M00926	6	0	0.95	0.232955	0.295455	0.302273	880
M00926	6	0	0.99	0.43617	0.534043	0.546809	470
M00930	1	0	0.1	0.038674	0.038674	0.038674	181
M00930	1	0	0.2	0.0985915	0.0985915	0.0985915	71
M00930	1	0	0.3	0.241379	0.241379	0.241379	29
M00930	1	0	0.4	0.35	0.35	0.35	20
M00930	1	0	0.5	0.5	0.5	0.5	14
M00930	1	0	0.6	0.5	0.5	0.5	14
M00930	1	0	0.7	0.583333	0.583333	0.583333	12
M00930	1	0	0.8	0.583333	0.583333	0.583333	12
M00930	1	0	0.9	0.583333	0.583333	0.583333	12
M00930	1	0	0.95	0.583333	0.583333	0.583333	12
M00930	1	0	0.99	0.583333	0.583333	0.583333	12
M00930	2	0	0.1	0.0228311	0.0258752	0.0258752	657
M00930	2	0	0.2	0.0583658	0.0661479	0.0661479	257
M00930	2	0	0.3	0.122951	0.139344	0.139344	122
M00930	2	0	0.4	0.208333	0.236111	0.236111	72
M00930	2	0	0.5	0.306122	0.346939	0.346939	49
M00930	2	0	0.6	0.394737	0.447368	0.447368	38
M00930	2	0	0.7	0.625	0.625	0.625	24
M00930	2	0	0.8	0.75	0.75	0.75	20
M00930	2	0	0.9	0.75	0.75	0.75	20
M00930	2	0	0.95	0.75	0.75	0.75	20
M00930	2	0	0.99	0.75	0.75	0.75	20

### Sheet: precision_plot(all_orphans)
module	position	variation	threhold	precision(unknown<1)	precision(unknown<2)	precision(unknown<3)	N
M00007	1	0	0.1	0.000419992	0.00178496	0.00404242	19048
M00007	1	0	0.2	0	0.00356947	0.00796266	3642
M00007	1	0	0.3	0	0.00787402	0.0150322	1397
M00007	1	0	0.4	0	0.0104348	0.0173913	575
M00007	1	0	0.5	0	0.0229885	0.0383142	261
M00007	1	0	0.6	0	0.0444444	0.0740741	135
M00007	1	0	0.7	0	0.0882353	0.0882353	68
M00007	1	0	0.8	0	0	0	47
M00007	1	0	0.9	0	0	0	41
M00007	1	0	0.95	0	0	0	24
M00007	1	0	0.99	0	0	0	6
M00008	0	0	0.1	0.00512159	0.0103996	0.0156189	51156
M00008	0	0	0.2	0.0171871	0.0318158	0.0404749	15244
M00008	0	0	0.3	0.0395352	0.0639807	0.078316	6627
M00008	0	0	0.4	0.0750501	0.116872	0.139788	3491
M00008	0	0	0.5	0.121609	0.181478	0.213751	2138
M00008	0	0	0.6	0.185847	0.272337	0.302359	1399
M00008	0	0	0.7	0.240296	0.336414	0.369686	1082
M00008	0	0	0.8	0.325815	0.422306	0.447368	798
M00008	0	0	0.9	0.418006	0.514469	0.546624	622
M00008	0	0	0.95	0.468468	0.54955	0.585586	555
M00008	0	0	0.99	0.570175	0.616228	0.616228	456
M00008	1	0	0.1	0.0104984	0.018251	0.0233272	43340
M00008	1	0	0.2	0.0332599	0.0532305	0.0612335	13620
M00008	1	0	0.3	0.0716432	0.104223	0.115452	6323
M00008	1	0	0.4	0.123258	0.174911	0.189396	3659
M00008	1	0	0.5	0.183724	0.253185	0.273325	2433
M00008	1	0	0.6	0.254577	0.347254	0.368993	1748
M00008	1	0	0.7	0.307533	0.402903	0.425017	1447
M00008	1	0	0.8	0.386503	0.479404	0.493427	1141
M00008	1	0	0.9	0.451346	0.543478	0.560041	966
M00008	1	0	0.95	0.500588	0.573443	0.589894	851
M00008	1	0	0.99	0.61215	0.663551	0.663551	642
M00016	4	0	0.1	0.0927357	0.125856	0.164716	4529
M00016	4	0	0.2	0.189401	0.256624	0.323847	2038
M00016	4	0	0.3	0.235729	0.361522	0.463002	946
M00016	4	0	0.4	0.092827	0.308017	0.443038	474
M00016	4	0	0.5	0.0321101	0.243119	0.43578	218
M00016	4	0	0.6	0	0.376068	0.615385	117
M00016	4	0	0.7	0	0.226415	0.622642	53
M00016	4	0	0.8	0	0.178571	0.678571	28
M00016	4	0	0.9	0	0.333333	0.733333	15
M00016	4	0	0.95	0	0.454545	1	11
M00016	4	0	0.99	0	0.142857	1	7
M00016	5	0	0.1	0.00237933	0.00543848	0.0254929	8826
M00016	5	0	0.2	0.00780089	0.0148588	0.057578	2692
M00016	5	0	0.3	0.0209372	0.0348953	0.107677	1003
M00016	5	0	0.4	0.0488372	0.0744186	0.181395	430
M00016	5	0	0.5	0.0801527	0.110687	0.244275	262
M00016	5	0	0.6	0.164062	0.226562	0.382812	128
M00016	5	0	0.7	0.323077	0.446154	0.584615	65
M00016	5	0	0.8	0.617647	0.735294	0.764706	34
M00016	5	0	0.9	0.724138	0.862069	0.896552	29
M00016	5	0	0.95	0.75	0.892857	0.928571	28
M00016	5	0	0.99	1	1	1	21
M00061	2	0	0.1	0.00405371	0.00492652	0.00866268	1665882
M00061	2	0	0.2	0.0122259	0.0146847	0.0217513	545807
M00061	2	0	0.3	0.0311462	0.0367616	0.0486252	210138
M00061	2	0	0.4	0.0723853	0.0834427	0.101731	89894
M00061	2	0	0.5	0.149924	0.168413	0.193066	43322
M00061	2	0	0.6	0.2788	0.304591	0.333949	23264
M00061	2	0	0.7	0.461044	0.491279	0.519371	13990
M00061	2	0	0.8	0.65583	0.688852	0.711824	9751
M00061	2	0	0.9	0.79154	0.82096	0.834596	7920
M00061	2	0	0.95	0.838569	0.864629	0.870123	7099
M00061	2	0	0.99	0.885277	0.907527	0.910655	5753
M00063	0	0	0.1	0.0126832	0.0155231	0.0241975	103523
M00063	0	0	0.2	0.0239708	0.0288088	0.0395071	54775
M00063	0	0	0.3	0.042136	0.0486506	0.0624819	31161
M00063	0	0	0.4	0.0686751	0.0778283	0.0940949	19119
M00063	0	0	0.5	0.107184	0.119592	0.136245	12250
M00063	0	0	0.6	0.147143	0.163467	0.178756	8699
M00063	0	0	0.7	0.199147	0.216371	0.230807	6096
M00063	0	0	0.8	0.297433	0.322572	0.337391	3779
M00063	0	0	0.9	0.504645	0.533007	0.540342	2045
M00063	0	0	0.95	0.618987	0.646568	0.654266	1559
M00063	0	0	0.99	0.823642	0.836988	0.840801	1049
M00064	0	0	0.1	0.00183857	0.00715065	0.024623	829995
M00064	0	0	0.2	0.00257879	0.0100002	0.0321748	590587
M00064	0	0	0.3	0.00374257	0.0143187	0.0412273	406672
M00064	0	0	0.4	0.00573485	0.020185	0.0519942	265395
M00064	0	0	0.5	0.00946854	0.0296126	0.0668176	159898
M00064	0	0	0.6	0.0164214	0.0453451	0.0901537	91344
M00064	0	0	0.7	0.0275401	0.0653986	0.114145	54466
M00064	0	0	0.8	0.0464139	0.0972793	0.148861	32124
M00064	0	0	0.9	0.0881452	0.156763	0.206513	16643
M00064	0	0	0.95	0.137978	0.219431	0.264868	10190
M00064	0	0	0.99	0.262396	0.359225	0.39285	4699
M00064	1	0	0.1	0.00184046	0.00678194	0.0199404	6982511
M00064	1	0	0.2	0.00243529	0.0089716	0.0250956	5276988
M00064	1	0	0.3	0.00346862	0.012565	0.0321405	3704642
M00064	1	0	0.4	0.00531207	0.0178514	0.0413659	2419021
M00064	1	0	0.5	0.00892723	0.0268089	0.0557915	1433928
M00064	1	0	0.6	0.0159483	0.0418381	0.077748	800587
M00064	1	0	0.7	0.0274342	0.0632408	0.104557	465222
M00064	1	0	0.8	0.0468614	0.0954505	0.140628	271460
M00064	1	0	0.9	0.0887153	0.157724	0.205249	142388
M00064	1	0	0.95	0.138208	0.220942	0.264676	90639
M00064	1	0	0.99	0.272603	0.371982	0.406802	44486
M00093	0	0	0.1	0.000418083	0.00263956	0.0155902	602751
M00093	0	0	0.2	0.00114559	0.00894048	0.0349921	164980
M00093	0	0	0.3	0.00233054	0.0205646	0.0602495	60930
M00093	0	0	0.4	0.00448748	0.0371201	0.0869154	25404
M00093	0	0	0.5	0.00950634	0.06004	0.120914	11992
M00093	0	0	0.6	0.0192665	0.0944736	0.165117	5917
M00093	0	0	0.7	0.0351711	0.12199	0.186946	3156
M00093	0	0	0.8	0.0714746	0.164842	0.242756	1553
M00093	0	0	0.9	0.173038	0.321932	0.44668	497
M00093	0	0	0.95	0.203922	0.329412	0.505882	255
M00093	0	0	0.99	0.505051	0.626263	0.727273	99
M00525	4	0	0.1	0.0228592	0.0263619	0.0363167	10849
M00525	4	0	0.2	0.118321	0.135019	0.14313	2096
M00525	4	0	0.3	0.342291	0.374823	0.391796	707
M00525	4	0	0.4	0.646865	0.719472	0.719472	303
M00525	4	0	0.5	0.657658	0.783784	0.783784	111
M00525	4	0	0.6	0.269231	0.615385	0.615385	26
M00525	4	0	0.7	0.4375	1	1	16
M00525	4	0	0.8	0.875	1	1	8
M00525	4	0	0.9	0.875	1	1	8
M00525	4	0	0.95	0.875	1	1	8
M00525	4	0	0.99	0.875	1	1	8
M00525	5	0	0.1	0.00345304	0.00644567	0.0124309	4344
M00525	5	0	0.2	0.0198939	0.035809	0.0543767	754
M00525	5	0	0.3	0.0638298	0.0893617	0.13617	235
M00525	5	0	0.4	0.148515	0.207921	0.207921	101
M00525	5	0	0.5	0.3125	0.4375	0.4375	48
M00525	5	0	0.6	0.46875	0.65625	0.65625	32
M00525	5	0	0.7	0.5	0.7	0.7	30
M00525	5	0	0.8	0.5	0.7	0.7	30
M00525	5	0	0.9	0.5	0.7	0.7	30
M00525	5	0	0.95	0.652174	0.913043	0.913043	23
M00525	5	0	0.99	0.714286	1	1	21
M00525	6	0	0.1	0	0.00192944	0.00606395	3628
M00525	6	0	0.2	0	0.00921659	0.0184332	434
M00525	6	0	0.3	0	0	0.0215054	93
M00525	6	0	0.4	0	0	0	30
M00525	6	0	0.5	0	0	0	13
M00525	6	0	0.6	0	0	0	7
M00525	6	0	0.7				0
M00525	6	0	0.8				0
M00525	6	0	0.9				0
M00525	6	0	0.95				0
M00525	6	0	0.99				0
M00552	0	0	0.1	0.00530426	0.00655955	0.0123965	1342318
M00552	0	0	0.2	0.0185568	0.0222279	0.0332855	382178
M00552	0	0	0.3	0.0470498	0.0553543	0.0723417	147992
M00552	0	0	0.4	0.100176	0.11535	0.138908	68340
M00552	0	0	0.5	0.190787	0.213272	0.239346	35668
M00552	0	0	0.6	0.325261	0.35708	0.382663	20522
M00552	0	0	0.7	0.487669	0.524853	0.548599	13097
M00552	0	0	0.8	0.655634	0.692784	0.712034	8883
M00552	0	0	0.9	0.79077	0.824388	0.837806	6782
M00552	0	0	0.95	0.839035	0.868901	0.879667	5759
M00552	0	0	0.99	0.909982	0.928613	0.937831	5099
M00632	0	0	0.1	0.00072549	0.00290525	0.0118767	911108
M00632	0	0	0.2	0.00132874	0.00496824	0.0170477	447040
M00632	0	0	0.3	0.00237229	0.00822365	0.0240845	226785
M00632	0	0	0.4	0.00439093	0.0135499	0.0345258	111366
M00632	0	0	0.5	0.00859272	0.0233596	0.0509271	50857
M00632	0	0	0.6	0.0174842	0.0410173	0.0756325	22649
M00632	0	0	0.7	0.0369269	0.0676194	0.112219	10426
M00632	0	0	0.8	0.0746358	0.117941	0.16803	5011
M00632	0	0	0.9	0.15819	0.212931	0.267672	2320
M00632	0	0	0.95	0.226901	0.286612	0.341295	1591
M00632	0	0	0.99	0.413473	0.486643	0.528455	861
M00632	1	0	0.1	0.00113828	0.0045737	0.0200742	875002
M00632	1	0	0.2	0.0020353	0.00728106	0.0272444	482485
M00632	1	0	0.3	0.00325914	0.0104566	0.0347278	293022
M00632	1	0	0.4	0.00509206	0.0147812	0.0433308	175764
M00632	1	0	0.5	0.00789826	0.0214718	0.0554353	101668
M00632	1	0	0.6	0.0123512	0.029875	0.0685202	60318
M00632	1	0	0.7	0.0189374	0.0406952	0.0826528	37228
M00632	1	0	0.8	0.0297882	0.0584948	0.104732	22190
M00632	1	0	0.9	0.0524177	0.0956291	0.145559	12057
M00632	1	0	0.95	0.0833445	0.138371	0.190176	7451
M00632	1	0	0.99	0.157355	0.230769	0.281511	3705
M00879	0	0	0.1	0.00215548	0.00252684	0.003749	508936
M00879	0	0	0.2	0.00862892	0.00991053	0.0131742	125624
M00879	0	0	0.3	0.0259861	0.0294442	0.03616	39906
M00879	0	0	0.4	0.0622287	0.0697934	0.0803842	15202
M00879	0	0	0.5	0.102845	0.117146	0.134033	6573
M00879	0	0	0.6	0.0987787	0.127155	0.147989	2784
M00879	0	0	0.7	0.0391341	0.0749376	0.0999167	1201
M00879	0	0	0.8	0.0120482	0.0823293	0.128514	498
M00879	0	0	0.9	0	0.0470588	0.101961	255
M00879	0	0	0.95	0	0.0736196	0.159509	163
M00879	0	0	0.99	0	0.169014	0.309859	71
M00909	2	0	0.1	0.0212766	0.039778	0.053654	1081
M00909	2	0	0.2	0	0.0185185	0.0308642	162
M00909	2	0	0.3	0	0.02	0.06	50
M00909	2	0	0.4	0	0.1	0.1	10
M00909	2	0	0.5	0	0.111111	0.111111	9
M00909	2	0	0.6	0	0	0	6
M00909	2	0	0.7	0	0	0	6
M00909	2	0	0.8	0	0	0	5
M00909	2	0	0.9				0
M00909	2	0	0.95				0
M00909	2	0	0.99				0
M00926	6	0	0.1	0	0.0231125	0.0354391	649
M00926	6	0	0.2	0	0.0564516	0.0887097	248
M00926	6	0	0.3	0	0.0692308	0.115385	130
M00926	6	0	0.4	0	0.09	0.15	100
M00926	6	0	0.5	0	0.148148	0.148148	54
M00926	6	0	0.6	0	0.296296	0.296296	27
M00926	6	0	0.7	0	0.4	0.4	20
M00926	6	0	0.8	0	0.5	0.5	12
M00926	6	0	0.9	0	0.857143	0.857143	7
M00926	6	0	0.95	0	0.857143	0.857143	7
M00926	6	0	0.99				0

### Sheet: FigureS2
threshold	precision(unknown<1)	precision(unknown<2)	precision(unknown<3)	N
0.1	0.00361157	0.00740131	0.0198428	15411591
0.2	0.00633572	0.0127707	0.0306155	8711239
0.3	0.00953645	0.0187643	0.0410016	5731483
0.4	0.0141247	0.0265792	0.0528627	3839435
0.5	0.0217628	0.0382609	0.0688101	2462226
0.6	0.0339006	0.0550411	0.0892332	1546935
0.7	0.0526641	0.0796939	0.116704	960350
0.8	0.085026	0.120762	0.160392	565956
0.9	0.154424	0.204937	0.24557	295349
0.95	0.235842	0.29908	0.337017	185599
0.99	0.429526	0.508495	0.53424	93531

### Sheet: Figure3
threshold	precision(unknown<1)	precision(unknown<2)	precision(unknown<3)	N
0.1	0.00292708	0.00443161	0.0121188	6441228
0.2	0.00719086	0.0104771	0.0235297	2588982
0.3	0.0151712	0.0212531	0.0404959	1193381
0.4	0.0295177	0.0396161	0.065422	594051
0.5	0.0544484	0.0703774	0.102414	308494
0.6	0.0945565	0.117403	0.1553	168513
0.7	0.154793	0.18461	0.225575	97595
0.8	0.246091	0.282382	0.324986	58141
0.9	0.389699	0.431269	0.471822	34424
0.95	0.512343	0.553715	0.589337	24872
0.99	0.689797	0.727864	0.75179	16760
