## Supplementary material for "DeepES: Deep learning-based enzyme screening to identify orphan enzyme genes": Table_S2.xlsx

### Sheet: orphan_EPR_all
EPR	RClass	candidate_cnt
EPR0222	RC00049	38337
EPR0224	RC00028	16022
EPR0226	RC00523	9021
EPR0219	RC00049	38283
EPR0223	RC00523	15825
EPR0225	RC00028	8957
EPR0996	RC03087	0
EPR1001	RC00392	0
EPR1002	RC03088	0
EPR0997	RC00392	0
EPR1000	RC00925	0
EPR0991	RC00392	0
EPR0995	RC03087	0
EPR0994	RC03087	0
EPR0330	RC00046	9537
EPR0331	RC00046	2906
EPR0106	RC03052	0
EPR0319	RC00392	13854
EPR0329	RC00392	12988
EPR3896	RC03052	0
EPR0333	RC00046	8416
EPR0334	RC00392	9583
EPR0324	RC00392	0
EPR0325	RC03088	0
EPR0320	RC03052	0
EPR0316	RC01684	0
EPR3898	RC01558	0
EPR3897	RC00716	0
EPR0828	RC00968	0
EPR0824	RC00968	0
EPR0081	RC00049	0
EPR0082	RC00171	0
EPR0011	RC00001,RC00127	11
EPR3472	RC00049	29
EPR0599	RC00717	0
EPR1017	RC00392	12936
EPR0326	RC00046	9537
EPR0327	RC00392	2906
EPR1022	RC00392	15087
EPR0322	RC00046	2906
EPR0298	RC01199	0
EPR1018	RC00392	15226
EPR1023	RC00392	15087
EPR0328	RC00046	2906
EPR0296	RC00392	9583
EPR0297	RC00392	2906
EPR1016	RC00392	15226
EPR0295	RC00046	8416
EPR1019	RC00392	15226
EPR0293	RC00171	7719
EPR1014	RC00392	40169
EPR0107	RC02394	0
EPR1013	RC00392	40169
EPR0748	RC01558	0
EPR0749	RC00716	0
EPR1015	RC00392	12936
EPR1020	RC00392	15226
EPR0294	RC00392	40169
EPR0383	RC00392	15095
EPR0384	RC00392	15087
EPR0387	RC00046	2906
EPR0382	RC00392	40166
EPR0385	RC00392	15095
EPR0386	RC00392	15087
EPR1607	RC00020,RC00041	0
EPR0464	RC00171	0
EPR1004	RC00657	0
EPR0100	RC01684	0
EPR3963	RC00171	0
EPR3837	RC03581,RC03582	0
EPR1604	RC01684	0
EPR2170	RC00001,RC00146	0
EPR0427	RC00145	3
EPR0129	RC00144	3
EPR0125	RC00146	3
EPR0128	RC00145	3
EPR0135	RC00144	3
EPR0157	RC00001,RC00145	0
EPR0158	RC00001,RC00144	0
EPR2350	RC00001,RC00004,RC00306	0
EPR0371	RC00262,RC01248	16567
EPR0373	RC00049	16118
EPR0374	RC00049	5122
EPR0450	RC00049,RC01992	1189
EPR0451	RC00049	334
EPR0452	RC00049	9002
EPR0453	RC00049	9029
EPR0377	RC00049	19594
EPR0443	RC00049	20064
EPR1247	RC00262	6198
EPR1241	RC00049	2520
EPR0467	RC00392	2600
EPR0466	RC01199	0
EPR0479	RC01362	0
EPR0480	RC01361	0
EPR0481	RC01760	0
EPR0526	RC00171	37899
EPR0525	RC00171	7993
EPR0568	RC00171	8022
EPR0539	RC00049	33096
EPR0544	RC00049	36818
EPR0542	RC00523	34234
EPR0546	RC00049	36832
EPR0547	RC00049	18375
EPR0543	RC00523	32942
EPR0548	RC00049	9144
EPR0541	RC00049	44026
EPR0545	RC00049	44253
EPR0549	RC00049	12975
EPR0540	RC00523	32942
EPR0366	RC00657	0
EPR3833	RC03581,RC03582	0
EPR0367	RC00230	0
EPR1495	RC00171	0
EPR0123	RC00801	0
EPR0097	RC00171	0
EPR0096	RC00171,RC00714	0
EPR1494	RC00171	0
EPR1608	RC00049	0
EPR1609	RC01587	0
EPR1235	RC00717	0
EPR1611	RC00049	0
EPR1612	RC00049	0
EPR0661	RC00714	4540
EPR0662	RC00171	4540
EPR3885	RC00392	2785
EPR0663	RC00171,RC00714	21019
EPR0664	RC00171,RC00714	11110
EPR0665	RC00049	19550
EPR0668	RC00049	19550
EPR0690	RC00049	44026
EPR0695	RC00049	9002
EPR0697	RC00049	9029
EPR0679	RC00049	44026
EPR0680	RC00049,RC01992	1189
EPR0678	RC00049,RC01992	1189
EPR0694	RC00049	44248
EPR0696	RC00049	13633
EPR0691	RC00049	44026
EPR0692	RC00049	44026
EPR1569	RC00017	6810
EPR0744	RC00718	0
EPR0758	RC00718	0
EPR0761	RC00718	0
EPR2223	RC01235	0
EPR0782	RC00713	5835
EPR0784	RC00236	5871
EPR0780	RC00713	1961
EPR0787	RC00709	1
EPR0788	RC00236	1
EPR0786	RC00490	0
EPR0785	RC00709	1
EPR1728	RC00543	0
EPR0881	RC00055	44050
EPR0874	RC00055	44109
EPR0879	RC00055	8966
EPR0860	RC00059	8164
EPR0870	RC00055	8966
EPR0863	RC00059	8164
EPR0871	RC00451	4751
EPR0880	RC00049	9047
EPR0789	RC00049	5371
EPR1044	RC00523	32942
EPR1045	RC00049	33096
EPR1048	RC00049	9144
EPR1036	RC00049	44026
EPR1037	RC00049	9002
EPR1042	RC00049	9029
EPR1214	RC00235	0
EPR1253	RC00049	44026
EPR1255	RC00049	44248
EPR1257	RC00049	13633
EPR1258	RC00049	9029
EPR1254	RC00049	44248
EPR1256	RC00049	13633
EPR0399	RC00669	12593
EPR2030	RC00046	3321
EPR2032	RC00490	3239
EPR3967	RC00046	3321
EPR3968	RC00669	3255
EPR2031	RC00046	3321
EPR2033	RC00490	3239
EPR0067	RC00059	1700
EPR1263	RC00171	1728
EPR1264	RC00392	1685
EPR1273	RC00059	1700
EPR1274	RC00171	1728
EPR1275	RC00392	1685
EPR1277	RC00392	0
EPR1283	RC01558	0
EPR1282	RC00716	0
EPR1290	RC00262	20064
EPR0462	RC00049	6198
EPR0459	RC00049	20064
EPR1289	RC00262	6198
EPR0458	RC00049	19594
EPR1291	RC00041	32963
EPR1292	RC00049	32922
EPR1293	RC00049	9564
EPR1316	RC00049	31
EPR1318	RC00127	31
EPR1320	RC00523	31
EPR1317	RC00523	31
EPR1319	RC00127	31
EPR1401	RC00055	35606
EPR1402	RC00055	35607
EPR1403	RC00523	10630
EPR1415	RC00049	1094
EPR1419	RC00049	1142
EPR1418	RC00127	402
EPR1416	RC00049	33019
EPR1417	RC00049	9921
EPR1410	RC00055	32787
EPR1411	RC00055	32787
EPR1412	RC00055	32787
EPR1413	RC00049	1094
EPR1414	RC00049	1094
EPR1421	RC00055	32787
EPR1422	RC00049	44026
EPR1423	RC00049	44251
EPR1426	RC00049	44251
EPR1424	RC00049	44462
EPR1425	RC00049	13633
EPR1429	RC00049	9029
EPR1427	RC00049	44462
EPR1428	RC00049	13633
EPR1430	RC00049	44026
EPR1431	RC00049	9002
EPR1432	RC00049	9029
EPR1433	RC00257	0
EPR1434	RC00049	0
EPR1455	RC00059	7609
EPR1457	RC00523	7608
EPR1451	RC00049	7596
EPR1453	RC00059	7610
EPR1454	RC00523	7608
EPR1460	RC00157	0
EPR1468	RC00069	24
EPR1471	RC00196	19
EPR1473	RC00196	92
EPR1669	RC02347	0
EPR3510	RC00198	0
EPR1030	RC00046	14584
EPR1031	RC00490	43257
EPR1478	RC00490	9554
EPR1060	RC00046	14584
EPR0343	RC00490	20046
EPR1059	RC00236	5400
EPR1073	RC00236	5264
EPR0341	RC00236	5400
EPR0342	RC00046	14584
EPR0740	RC00390	247
EPR1477	RC00236	5400
EPR1476	RC00236	5264
EPR0742	RC00236	5400
EPR0741	RC00236	5264
EPR3649	RC01409	0
EPR0227	RC00361	0
EPR0410	RC00490	221
EPR0401	RC00490	3420
EPR0400	RC00046	5968
EPR1519	RC00041	9
EPR1521	RC00041	9
EPR1522	RC00651	4
EPR1524	RC00651	0
EPR1392	RC00046	889
EPR3162	RC00490	888
EPR1260	RC00046	228
EPR1523	RC00392	895
EPR1520	RC00041	9
EPR1584	RC00055	9819
EPR0397	RC00055,RC00523	11470
EPR1587	RC00392	2063
EPR1588	RC00055	9455
EPR0407	RC00523	9423
EPR0408	RC00669	9437
EPR0409	RC01199	0
EPR0402	RC01409	0
EPR3721	RC00012,RC00014	294
EPR3722	RC01842	0
EPR1675	RC00127	0
EPR1717	RC00146	3
EPR1718	RC00145	3
EPR1719	RC00144	3
EPR1721	RC00146	3
EPR1722	RC00145	3
EPR1723	RC00144	3
EPR2076	RC00423	181
EPR2158	RC00017	2881
EPR2157	RC02983	0
EPR2159	RC00006	413
EPR2101	RC02551	66
EPR2102	RC01551	1002
EPR3156	RC01551	0
EPR3431	RC00017	20042
EPR2212	RC00523	0
EPR3249	RC03472	0
EPR3921	RC00718	0
EPR2250	RC02471	0
EPR3220	RC00126,RC02116	0
EPR3301	RC02692	0
EPR2866	RC00694	0
EPR2268	RC00866	0
EPR3611	RC02116	0
EPR3625	RC00049	30491
EPR3626	RC00059	13518
EPR3627	RC00397	6392
EPR3622	RC00397	6384
EPR3623	RC00059	6354
EPR3624	RC00049	6236
EPR3618	RC00049	30260
EPR3630	RC01992	3
EPR3635	RC00059	3
EPR3636	RC00397	3
EPR3631	RC00397	6384
EPR3637	RC00059	6354
EPR3634	RC00049	6236
EPR3639	RC00089	0
EPR3640	RC00064	0
EPR3669	RC00145	0
EPR3671	RC00144	0
EPR3668	RC00144	0
EPR3672	RC00144	0
EPR3675	RC00001,RC01376	0
EPR3691	RC00006	81
EPR1954	RC00242	0
EPR3729	RC00496	37
EPR3891	RC00392	0
EPR3892	RC00392	0
EPR3893	RC00392	40166
EPR3894	RC00392	8343
EPR3895	RC00392	8370

### Sheet: test_candidates
EPR_1	EPR_2	EPR_3	EPM	orphan_1	orphan_2	orphan_3	rclass_1	rclass_2	rclass_3
EPR0222	EPR0224	EPR0226	EPM0021	TRUE	TRUE	TRUE	RC00049	RC00028	RC00523
EPR0219	EPR0222	EPR0223	EPM0021	TRUE	TRUE	TRUE	RC00049	RC00049	RC00523
EPR0219	EPR0222	EPR0224	EPM0021	TRUE	TRUE	TRUE	RC00049	RC00049	RC00028
EPR0222	EPR0223	EPR0225	EPM0021	TRUE	TRUE	TRUE	RC00049	RC00523	RC00028
EPR0996	EPR1001	EPR1002	EPM0056	TRUE	TRUE	TRUE	RC03087	RC00392	RC03088
EPR0997	EPR1000	EPR1002	EPM0056	TRUE	TRUE	TRUE	RC00392	RC00925	RC03088
EPR0991	EPR0995	EPR1000	EPM0056	TRUE	TRUE	TRUE	RC00392	RC03087	RC00925
EPR0994	EPR0997	EPR1000	EPM0056	TRUE	TRUE	TRUE	RC03087	RC00392	RC00925
EPR0995	EPR1000	EPR1002	EPM0056	TRUE	TRUE	TRUE	RC03087	RC00925	RC03088
EPR0330	EPR0331	EPR0106	EPM0057	TRUE	TRUE	TRUE	RC00046	RC00046	RC03052
EPR0319	EPR0329	EPR3896	EPM0057	TRUE	TRUE	TRUE	RC00392	RC00392	RC03052
EPR0319	EPR0333	EPR0334	EPM0057	TRUE	TRUE	TRUE	RC00392	RC00046	RC00392
EPR0324	EPR0325	EPR0320	EPM0057	TRUE	TRUE	TRUE	RC00392	RC03088	RC03052
EPR0324	EPR0325	EPR0329	EPM0057	TRUE	TRUE	TRUE	RC00392	RC03088	RC00392
EPR0324	EPR0325	EPR0333	EPM0057	TRUE	TRUE	TRUE	RC00392	RC03088	RC00046
EPR0316	EPR3899	EPR0324	EPM0057	TRUE	FALSE	TRUE	RC01684	RC00001,RC03087	RC00392
EPR0316	EPR3899	EPR3900	EPM0057	TRUE	FALSE	FALSE	RC01684	RC00001,RC03087	RC00001,RC03088
EPR3899	EPR0324	EPR0325	EPM0057	FALSE	TRUE	TRUE	RC00001,RC03087	RC00392	RC03088
EPR3899	EPR3900	EPR0319	EPM0057	FALSE	FALSE	TRUE	RC00001,RC03087	RC00001,RC03088	RC00392
EPR3900	EPR0319	EPR0320	EPM0057	FALSE	TRUE	TRUE	RC00001,RC03088	RC00392	RC03052
EPR3900	EPR0319	EPR0329	EPM0057	FALSE	TRUE	TRUE	RC00001,RC03088	RC00392	RC00392
EPR3900	EPR0319	EPR0333	EPM0057	FALSE	TRUE	TRUE	RC00001,RC03088	RC00392	RC00046
EPR3900	EPR3318	EPR3898	EPM0057	FALSE	FALSE	TRUE	RC00001,RC03088	RC00001,RC03052	RC01558
EPR3318	EPR3898	EPR3897	EPM0057	FALSE	TRUE	TRUE	RC00001,RC03052	RC01558	RC00716
EPR0325	EPR0329	EPR0330	EPM0057	TRUE	TRUE	TRUE	RC03088	RC00392	RC00046
EPR0333	EPR0334	EPR0331	EPM0057	TRUE	TRUE	TRUE	RC00046	RC00392	RC00046
EPR0319	EPR0329	EPR0330	EPM0057	TRUE	TRUE	TRUE	RC00392	RC00392	RC00046
EPR0325	EPR0329	EPR3896	EPM0057	TRUE	TRUE	TRUE	RC03088	RC00392	RC03052
EPR0334	EPR0331	EPR0106	EPM0057	TRUE	TRUE	TRUE	RC00392	RC00046	RC03052
EPR0751	EPR3318	EPR3898	EPM0057	FALSE	FALSE	TRUE	RC00059,RC00451	RC00001,RC03052	RC01558
EPR0751	EPR0319	EPR0333	EPM0057	FALSE	TRUE	TRUE	RC00059,RC00451	RC00392	RC00046
EPR0751	EPR0319	EPR0329	EPM0057	FALSE	TRUE	TRUE	RC00059,RC00451	RC00392	RC00392
EPR0325	EPR0333	EPR0334	EPM0057	TRUE	TRUE	TRUE	RC03088	RC00046	RC00392
EPR0329	EPR0330	EPR0331	EPM0057	TRUE	TRUE	TRUE	RC00392	RC00046	RC00046
EPR0751	EPR0319	EPR0320	EPM0057	FALSE	TRUE	TRUE	RC00059,RC00451	RC00392	RC03052
EPR0750	EPR0751	EPR0319	EPM0057	FALSE	FALSE	TRUE	RC00059,RC00451	RC00059,RC00451	RC00392
EPR0329	EPR3896	EPR3897	EPM0057	TRUE	TRUE	TRUE	RC00392	RC03052	RC00716
EPR0699	EPR0700	EPR0828	EPM0059	FALSE	FALSE	TRUE	RC00029	RC00785	RC00968
EPR0699	EPR0700	EPR0824	EPM0059	FALSE	FALSE	TRUE	RC00029	RC00785	RC00968
EPR0081	EPR0082	EPR0083	EPM0062	TRUE	TRUE	FALSE	RC00049	RC00171	RC00800,RC00801
EPR0960	EPR0010	EPR0011	EPM0071	FALSE	FALSE	TRUE	RC00049	RC00001,RC00127	RC00001,RC00127
EPR3472	EPR0010	EPR0011	EPM0071	TRUE	FALSE	TRUE	RC00049	RC00001,RC00127	RC00001,RC00127
EPR0182	EPR0010	EPR0011	EPM0071	FALSE	FALSE	TRUE	RC00049	RC00001,RC00127	RC00001,RC00127
EPR3873	EPR0025	EPR0599	EPM0078	FALSE	FALSE	TRUE	RC00182	RC01587	RC00717
EPR1017	EPR0326	EPR0327	EPM0087	TRUE	TRUE	TRUE	RC00392	RC00046	RC00392
EPR1022	EPR0322	EPR0298	EPM0087	TRUE	TRUE	TRUE	RC00392	RC00046	RC01199
EPR1018	EPR1023	EPR0328	EPM0087	TRUE	TRUE	TRUE	RC00392	RC00392	RC00046
EPR1023	EPR0322	EPR0298	EPM0087	TRUE	TRUE	TRUE	RC00392	RC00046	RC01199
EPR0296	EPR0297	EPR0298	EPM0087	TRUE	TRUE	TRUE	RC00392	RC00392	RC01199
EPR1018	EPR1023	EPR0322	EPM0087	TRUE	TRUE	TRUE	RC00392	RC00392	RC00046
EPR1016	EPR1022	EPR0328	EPM0087	TRUE	TRUE	TRUE	RC00392	RC00392	RC00046
EPR0295	EPR0296	EPR0297	EPM0087	TRUE	TRUE	TRUE	RC00046	RC00392	RC00392
EPR1019	EPR1022	EPR0328	EPM0087	TRUE	TRUE	TRUE	RC00392	RC00392	RC00046
EPR0293	EPR1014	EPR1017	EPM0087	TRUE	TRUE	TRUE	RC00171	RC00392	RC00392
EPR0293	EPR1014	EPR1018	EPM0087	TRUE	TRUE	TRUE	RC00171	RC00392	RC00392
EPR0107	EPR0322	EPR0298	EPM0087	TRUE	TRUE	TRUE	RC02394	RC00046	RC01199
EPR1013	EPR0748	EPR0749	EPM0087	TRUE	TRUE	TRUE	RC00392	RC01558	RC00716
EPR1013	EPR1015	EPR0326	EPM0087	TRUE	TRUE	TRUE	RC00392	RC00392	RC00046
EPR1013	EPR1016	EPR1022	EPM0087	TRUE	TRUE	TRUE	RC00392	RC00392	RC00392
EPR1014	EPR1017	EPR0326	EPM0087	TRUE	TRUE	TRUE	RC00392	RC00392	RC00046
EPR1014	EPR1018	EPR1023	EPM0087	TRUE	TRUE	TRUE	RC00392	RC00392	RC00392
EPR1019	EPR1022	EPR0322	EPM0087	TRUE	TRUE	TRUE	RC00392	RC00392	RC00046
EPR0293	EPR1013	EPR1015	EPM0087	TRUE	TRUE	TRUE	RC00171	RC00392	RC00392
EPR1020	EPR1023	EPR0322	EPM0087	TRUE	TRUE	TRUE	RC00392	RC00392	RC00046
EPR1020	EPR1023	EPR0328	EPM0087	TRUE	TRUE	TRUE	RC00392	RC00392	RC00046
EPR1015	EPR0326	EPR0327	EPM0087	TRUE	TRUE	TRUE	RC00392	RC00046	RC00392
EPR0293	EPR1013	EPR1016	EPM0087	TRUE	TRUE	TRUE	RC00171	RC00392	RC00392
EPR0293	EPR0107	EPR0328	EPM0087	TRUE	TRUE	TRUE	RC00171	RC02394	RC00046
EPR0293	EPR0107	EPR0322	EPM0087	TRUE	TRUE	TRUE	RC00171	RC02394	RC00046
EPR0293	EPR0294	EPR1020	EPM0087	TRUE	TRUE	TRUE	RC00171	RC00392	RC00392
EPR0294	EPR0295	EPR0296	EPM0087	TRUE	TRUE	TRUE	RC00392	RC00046	RC00392
EPR0294	EPR1019	EPR1022	EPM0087	TRUE	TRUE	TRUE	RC00392	RC00392	RC00392
EPR0293	EPR0294	EPR1019	EPM0087	TRUE	TRUE	TRUE	RC00171	RC00392	RC00392
EPR0293	EPR0294	EPR0295	EPM0087	TRUE	TRUE	TRUE	RC00171	RC00392	RC00046
EPR0294	EPR1020	EPR1023	EPM0087	TRUE	TRUE	TRUE	RC00392	RC00392	RC00392
EPR1016	EPR1022	EPR0322	EPM0087	TRUE	TRUE	TRUE	RC00392	RC00392	RC00046
EPR0293	EPR1013	EPR0748	EPM0087	TRUE	TRUE	TRUE	RC00171	RC00392	RC01558
EPR0383	EPR0384	EPR0387	EPM0108	TRUE	TRUE	TRUE	RC00392	RC00392	RC00046
EPR0382	EPR0385	EPR0386	EPM0108	TRUE	TRUE	TRUE	RC00392	RC00392	RC00392
EPR0385	EPR0386	EPR0387	EPM0108	TRUE	TRUE	TRUE	RC00392	RC00392	RC00046
EPR0382	EPR0383	EPR0384	EPM0108	TRUE	TRUE	TRUE	RC00392	RC00392	RC00392
EPR1607	EPR0464	EPR3835	EPM0119	TRUE	TRUE	FALSE	RC00020,RC00041	RC00171	RC00657
EPR1607	EPR0464	EPR1004	EPM0119	TRUE	TRUE	TRUE	RC00020,RC00041	RC00171	RC00657
EPR0464	EPR3835	EPR3836	EPM0119	TRUE	FALSE	FALSE	RC00171	RC00657	RC03580
EPR0464	EPR1004	EPR3836	EPM0119	TRUE	TRUE	FALSE	RC00171	RC00657	RC03580
EPR0100	EPR3835	EPR3836	EPM0119	TRUE	FALSE	FALSE	RC01684	RC00657	RC03580
EPR0100	EPR1004	EPR3836	EPM0119	TRUE	TRUE	FALSE	RC01684	RC00657	RC03580
EPR3834	EPR0464	EPR1004	EPM0119	FALSE	TRUE	TRUE	RC00059	RC00171	RC00657
EPR3834	EPR0464	EPR3835	EPM0119	FALSE	TRUE	FALSE	RC00059	RC00171	RC00657
EPR3963	EPR1004	EPR3836	EPM0119	TRUE	TRUE	FALSE	RC00171	RC00657	RC03580
EPR3963	EPR3835	EPR3836	EPM0119	TRUE	FALSE	FALSE	RC00171	RC00657	RC03580
EPR1004	EPR3836	EPR3837	EPM0119	TRUE	FALSE	TRUE	RC00657	RC03580	RC03581,RC03582
EPR3835	EPR3836	EPR3837	EPM0119	FALSE	FALSE	TRUE	RC00657	RC03580	RC03581,RC03582
EPR1604	EPR0464	EPR3835	EPM0119	TRUE	TRUE	FALSE	RC01684	RC00171	RC00657
EPR1604	EPR0464	EPR1004	EPM0119	TRUE	TRUE	TRUE	RC01684	RC00171	RC00657
EPR2170	EPR0427	EPR0129	EPM0126	TRUE	TRUE	TRUE	RC00001,RC00146	RC00145	RC00144
EPR0125	EPR0128	EPR0135	EPM0126	TRUE	TRUE	TRUE	RC00146	RC00145	RC00144
EPR2170	EPR0128	EPR0135	EPM0126	TRUE	TRUE	TRUE	RC00001,RC00146	RC00145	RC00144
EPR0125	EPR0427	EPR0129	EPM0126	TRUE	TRUE	TRUE	RC00146	RC00145	RC00144
EPR0157	EPR0158	EPR0159	EPM0130	TRUE	TRUE	FALSE	RC00001,RC00145	RC00001,RC00144	RC00014,RC00661
EPR3183	EPR2350	EPR2261	EPM0137	FALSE	TRUE	FALSE	RC00179,RC00320	RC00001,RC00004,RC00306	RC00899
EPR2350	EPR2261	EPR2626	EPM0137	TRUE	FALSE	FALSE	RC00001,RC00004,RC00306	RC00899	RC00001,RC00099
EPR2350	EPR2261	EPR2625	EPM0137	TRUE	FALSE	FALSE	RC00001,RC00004,RC00306	RC00899	RC00001,RC00099
EPR0371	EPR0373	EPR0374	EPM0141	TRUE	TRUE	TRUE	RC00262,RC01248	RC00049	RC00049
EPR0952	EPR0450	EPR0451	EPM0143	FALSE	TRUE	TRUE	RC00049	RC00049,RC01992	RC00049
EPR0953	EPR0452	EPR0453	EPM0144	FALSE	TRUE	TRUE	RC00049	RC00049	RC00049
EPR0377	EPR0443	EPR1247	EPM0145	TRUE	TRUE	TRUE	RC00049	RC00049	RC00262
EPR1241	EPR0465	EPR0467	EPM0150	TRUE	FALSE	TRUE	RC00049	RC00171,RC00714	RC00392
EPR1241	EPR0465	EPR3838	EPM0150	TRUE	FALSE	FALSE	RC00049	RC00171,RC00714	RC00657
EPR1241	EPR0465	EPR0466	EPM0150	TRUE	FALSE	TRUE	RC00049	RC00171,RC00714	RC01199
EPR0479	EPR0480	EPR0481	EPM0156	TRUE	TRUE	TRUE	RC01362	RC01361	RC01760
EPR0526	EPR0525	EPR0568	EPM0183	TRUE	TRUE	TRUE	RC00171	RC00171	RC00171
EPR0539	EPR0544	EPR0542	EPM0191	TRUE	TRUE	TRUE	RC00049	RC00049	RC00523
EPR0542	EPR0546	EPR0547	EPM0191	TRUE	TRUE	TRUE	RC00523	RC00049	RC00049
EPR0539	EPR0543	EPR0548	EPM0191	TRUE	TRUE	TRUE	RC00049	RC00523	RC00049
EPR0541	EPR0545	EPR0549	EPM0191	TRUE	TRUE	TRUE	RC00049	RC00049	RC00049
EPR0541	EPR0545	EPR0546	EPM0191	TRUE	TRUE	TRUE	RC00049	RC00049	RC00049
EPR0545	EPR0546	EPR0547	EPM0191	TRUE	TRUE	TRUE	RC00049	RC00049	RC00049
EPR0540	EPR0541	EPR0545	EPM0191	TRUE	TRUE	TRUE	RC00523	RC00049	RC00049
EPR0539	EPR0543	EPR0545	EPM0191	TRUE	TRUE	TRUE	RC00049	RC00523	RC00049
EPR0544	EPR0542	EPR0549	EPM0191	TRUE	TRUE	TRUE	RC00049	RC00523	RC00049
EPR0544	EPR0542	EPR0546	EPM0191	TRUE	TRUE	TRUE	RC00049	RC00523	RC00049
EPR0540	EPR0541	EPR0548	EPM0191	TRUE	TRUE	TRUE	RC00523	RC00049	RC00049
EPR0543	EPR0545	EPR0549	EPM0191	TRUE	TRUE	TRUE	RC00523	RC00049	RC00049
EPR0543	EPR0545	EPR0546	EPM0191	TRUE	TRUE	TRUE	RC00523	RC00049	RC00049
EPR0098	EPR3828	EPR0366	EPM0220	FALSE	FALSE	TRUE	RC00059	RC00171	RC00657
EPR0366	EPR3832	EPR3833	EPM0220	TRUE	FALSE	TRUE	RC00657	RC03580	RC03581,RC03582
EPR0366	EPR0367	EPR0368	EPM0220	TRUE	TRUE	FALSE	RC00657	RC00230	RC00718
EPR3831	EPR3832	EPR3833	EPM0220	FALSE	FALSE	TRUE	RC00657	RC03580	RC03581,RC03582
EPR3831	EPR0367	EPR0368	EPM0220	FALSE	TRUE	FALSE	RC00657	RC00230	RC00718
EPR1495	EPR3828	EPR0611	EPM0220	TRUE	FALSE	FALSE	RC00171	RC00171	RC00656
EPR1495	EPR3828	EPR3831	EPM0220	TRUE	FALSE	FALSE	RC00171	RC00171	RC00657
EPR1495	EPR3828	EPR0366	EPM0220	TRUE	FALSE	TRUE	RC00171	RC00171	RC00657
EPR0367	EPR0368	EPR0123	EPM0220	TRUE	FALSE	TRUE	RC00230	RC00718	RC00801
EPR3830	EPR3831	EPR0367	EPM0220	FALSE	FALSE	TRUE	RC00171,RC00714	RC00657	RC00230
EPR0097	EPR0366	EPR3832	EPM0220	TRUE	TRUE	FALSE	RC00171	RC00657	RC03580
EPR0097	EPR0366	EPR0367	EPM0220	TRUE	TRUE	TRUE	RC00171	RC00657	RC00230
EPR3830	EPR0366	EPR0367	EPM0220	FALSE	TRUE	TRUE	RC00171,RC00714	RC00657	RC00230
EPR0096	EPR0366	EPR3832	EPM0220	TRUE	TRUE	FALSE	RC00171,RC00714	RC00657	RC03580
EPR0096	EPR0366	EPR0367	EPM0220	TRUE	TRUE	TRUE	RC00171,RC00714	RC00657	RC00230
EPR0096	EPR3831	EPR3832	EPM0220	TRUE	FALSE	FALSE	RC00171,RC00714	RC00657	RC03580
EPR0096	EPR3831	EPR0367	EPM0220	TRUE	FALSE	TRUE	RC00171,RC00714	RC00657	RC00230
EPR3829	EPR0366	EPR3832	EPM0220	FALSE	TRUE	FALSE	RC00714,RC01684	RC00657	RC03580
EPR3830	EPR0366	EPR3832	EPM0220	FALSE	TRUE	FALSE	RC00171,RC00714	RC00657	RC03580
EPR0097	EPR3831	EPR0367	EPM0220	TRUE	FALSE	TRUE	RC00171	RC00657	RC00230
EPR1494	EPR1496	EPR0366	EPM0220	TRUE	FALSE	TRUE	RC00171	RC00171,RC00714	RC00657
EPR1494	EPR1496	EPR3831	EPM0220	TRUE	FALSE	FALSE	RC00171	RC00171,RC00714	RC00657
EPR1494	EPR1496	EPR0611	EPM0220	TRUE	FALSE	FALSE	RC00171	RC00171,RC00714	RC00656
EPR3829	EPR0366	EPR0367	EPM0220	FALSE	TRUE	TRUE	RC00714,RC01684	RC00657	RC00230
EPR3828	EPR3831	EPR0367	EPM0220	FALSE	FALSE	TRUE	RC00171	RC00657	RC00230
EPR3829	EPR3831	EPR0367	EPM0220	FALSE	FALSE	TRUE	RC00714,RC01684	RC00657	RC00230
EPR1496	EPR0366	EPR3832	EPM0220	FALSE	TRUE	FALSE	RC00171,RC00714	RC00657	RC03580
EPR1496	EPR0366	EPR0367	EPM0220	FALSE	TRUE	TRUE	RC00171,RC00714	RC00657	RC00230
EPR1496	EPR3831	EPR0367	EPM0220	FALSE	FALSE	TRUE	RC00171,RC00714	RC00657	RC00230
EPR3828	EPR0366	EPR0367	EPM0220	FALSE	TRUE	TRUE	RC00171	RC00657	RC00230
EPR3828	EPR0366	EPR3832	EPM0220	FALSE	TRUE	FALSE	RC00171	RC00657	RC03580
EPR0097	EPR3831	EPR3832	EPM0220	TRUE	FALSE	FALSE	RC00171	RC00657	RC03580
EPR1608	EPR1609	EPR0603	EPM0224	TRUE	TRUE	FALSE	RC00049	RC01587	RC00717
EPR1608	EPR1609	EPR1235	EPM0224	TRUE	TRUE	TRUE	RC00049	RC01587	RC00717
EPR1611	EPR1609	EPR0603	EPM0224	TRUE	TRUE	FALSE	RC00049	RC01587	RC00717
EPR1611	EPR1609	EPR1235	EPM0224	TRUE	TRUE	TRUE	RC00049	RC01587	RC00717
EPR1612	EPR1609	EPR1235	EPM0224	TRUE	TRUE	TRUE	RC00049	RC01587	RC00717
EPR3874	EPR0602	EPR1235	EPM0224	FALSE	FALSE	TRUE	RC00182	RC01587	RC00717
EPR1612	EPR1609	EPR0603	EPM0224	TRUE	TRUE	FALSE	RC00049	RC01587	RC00717
EPR0661	EPR0662	EPR3885	EPM0239	TRUE	TRUE	TRUE	RC00714	RC00171	RC00392
EPR0663	EPR0664	EPR3885	EPM0239	TRUE	TRUE	TRUE	RC00171,RC00714	RC00171,RC00714	RC00392
EPR0665	EPR0661	EPR0662	EPM0240	TRUE	TRUE	TRUE	RC00049	RC00714	RC00171
EPR0665	EPR0663	EPR0664	EPM0240	TRUE	TRUE	TRUE	RC00049	RC00171,RC00714	RC00171,RC00714
EPR0668	EPR0661	EPR0662	EPM0241	TRUE	TRUE	TRUE	RC00049	RC00714	RC00171
EPR0668	EPR0663	EPR0664	EPM0241	TRUE	TRUE	TRUE	RC00049	RC00171,RC00714	RC00171,RC00714
EPR0671	EPR0663	EPR0664	EPM0242	FALSE	TRUE	TRUE	RC00049	RC00171,RC00714	RC00171,RC00714
EPR0671	EPR0661	EPR0662	EPM0242	FALSE	TRUE	TRUE	RC00049	RC00714	RC00171
EPR0690	EPR0695	EPR0697	EPM0243	TRUE	TRUE	TRUE	RC00049	RC00049	RC00049
EPR0679	EPR0684	EPR0685	EPM0243	TRUE	FALSE	FALSE	RC00049	RC00049	RC00049
EPR0680	EPR0684	EPR0685	EPM0243	TRUE	FALSE	FALSE	RC00049,RC01992	RC00049	RC00049
EPR0678	EPR0682	EPR0684	EPM0243	TRUE	FALSE	FALSE	RC00049,RC01992	RC00049	RC00049
EPR0678	EPR0683	EPR0685	EPM0243	TRUE	FALSE	FALSE	RC00049,RC01992	RC00049	RC00049
EPR0694	EPR0696	EPR0697	EPM0243	TRUE	TRUE	TRUE	RC00049	RC00049	RC00049
EPR0690	EPR0694	EPR0696	EPM0243	TRUE	TRUE	TRUE	RC00049	RC00049	RC00049
EPR0691	EPR0696	EPR0697	EPM0243	TRUE	TRUE	TRUE	RC00049	RC00049	RC00049
EPR0692	EPR0696	EPR0697	EPM0243	TRUE	TRUE	TRUE	RC00049	RC00049	RC00049
EPR1569	EPR2683	EPR3480	EPM0257	TRUE	FALSE	FALSE	RC00017	RC00166,RC00300	RC00010,RC00163,RC02752
EPR1569	EPR2683	EPR2414	EPM0257	TRUE	FALSE	FALSE	RC00017	RC00166,RC00300	RC00163
EPR0744	EPR0743	EPR0758	EPM0290	TRUE	FALSE	TRUE	RC00718	RC00392	RC00718
EPR0743	EPR0758	EPR0761	EPM0290	FALSE	TRUE	TRUE	RC00392	RC00718	RC00718
EPR0743	EPR0758	EPR2223	EPM0290	FALSE	TRUE	TRUE	RC00392	RC00718	RC01235
EPR0782	EPR0784	EPR0780	EPM0304	TRUE	TRUE	TRUE	RC00713	RC00236	RC00713
EPR0787	EPR0788	EPR0786	EPM0304	TRUE	TRUE	TRUE	RC00709	RC00236	RC00490
EPR0782	EPR0784	EPR0785	EPM0304	TRUE	TRUE	TRUE	RC00713	RC00236	RC00709
EPR0784	EPR0785	EPR0786	EPM0304	TRUE	TRUE	TRUE	RC00236	RC00709	RC00490
EPR0782	EPR0787	EPR0788	EPM0304	TRUE	TRUE	TRUE	RC00713	RC00709	RC00236
EPR0802	EPR2759	EPR1728	EPM0314	FALSE	FALSE	TRUE	RC00001,RC00089	RC00001,RC00085	RC00543
EPR2671	EPR2759	EPR1728	EPM0314	FALSE	FALSE	TRUE	RC00376	RC00001,RC00085	RC00543
EPR0881	EPR0874	EPR0879	EPM0336	TRUE	TRUE	TRUE	RC00055	RC00055	RC00055
EPR0874	EPR0881	EPR0860	EPM0336	TRUE	TRUE	TRUE	RC00055	RC00055	RC00059
EPR0874	EPR0881	EPR0870	EPM0336	TRUE	TRUE	TRUE	RC00055	RC00055	RC00055
EPR0881	EPR0874	EPR0863	EPM0336	TRUE	TRUE	TRUE	RC00055	RC00055	RC00059
EPR0874	EPR0881	EPR0871	EPM0336	TRUE	TRUE	TRUE	RC00055	RC00055	RC00451
EPR0881	EPR0874	EPR0880	EPM0336	TRUE	TRUE	TRUE	RC00055	RC00055	RC00049
EPR0789	EPR3882	EPR3883	EPM0348	TRUE	FALSE	FALSE	RC00049	RC00059	RC00171,RC00714
EPR1044	EPR1045	EPR1048	EPM0414	TRUE	TRUE	TRUE	RC00523	RC00049	RC00049
EPR1036	EPR1037	EPR1042	EPM0414	TRUE	TRUE	TRUE	RC00049	RC00049	RC00049
EPR3821	EPR3822	EPR1214	EPM0507	FALSE	FALSE	TRUE	RC00805	RC03574	RC00235
EPR1253	EPR1255	EPR1257	EPM0517	TRUE	TRUE	TRUE	RC00049	RC00049	RC00049
EPR1255	EPR1257	EPR1258	EPM0517	TRUE	TRUE	TRUE	RC00049	RC00049	RC00049
EPR1254	EPR1256	EPR1258	EPM0517	TRUE	TRUE	TRUE	RC00049	RC00049	RC00049
EPR1253	EPR1254	EPR1256	EPM0517	TRUE	TRUE	TRUE	RC00049	RC00049	RC00049
EPR0399	EPR2030	EPR2032	EPM0518	TRUE	TRUE	TRUE	RC00669	RC00046	RC00490
EPR3967	EPR3968	EPR2032	EPM0518	TRUE	TRUE	TRUE	RC00046	RC00669	RC00490
EPR0399	EPR2031	EPR2033	EPM0518	TRUE	TRUE	TRUE	RC00669	RC00046	RC00490
EPR0067	EPR1263	EPR1264	EPM0520	TRUE	TRUE	TRUE	RC00059	RC00171	RC00392
EPR1273	EPR1274	EPR1275	EPM0522	TRUE	TRUE	TRUE	RC00059	RC00171	RC00392
EPR1277	EPR1283	EPR1282	EPM0522	TRUE	TRUE	TRUE	RC00392	RC01558	RC00716
EPR0457	EPR1290	EPR0462	EPM0525	FALSE	TRUE	TRUE	RC00049	RC00262	RC00049
EPR0457	EPR0459	EPR1289	EPM0525	FALSE	TRUE	TRUE	RC00049	RC00049	RC00262
EPR0458	EPR1290	EPR0462	EPM0525	TRUE	TRUE	TRUE	RC00049	RC00262	RC00049
EPR0458	EPR0459	EPR1289	EPM0525	TRUE	TRUE	TRUE	RC00049	RC00049	RC00262
EPR1291	EPR1292	EPR1293	EPM0526	TRUE	TRUE	TRUE	RC00041	RC00049	RC00049
EPR1316	EPR1318	EPR1320	EPM0542	TRUE	TRUE	TRUE	RC00049	RC00127	RC00523
EPR1316	EPR1317	EPR1319	EPM0542	TRUE	TRUE	TRUE	RC00049	RC00523	RC00127
EPR1401	EPR1402	EPR1403	EPM0573	TRUE	TRUE	TRUE	RC00055	RC00055	RC00523
EPR1415	EPR1419	EPR1418	EPM0575	TRUE	TRUE	TRUE	RC00049	RC00049	RC00127
EPR1416	EPR1417	EPR1418	EPM0575	TRUE	TRUE	TRUE	RC00049	RC00049	RC00127
EPR1410	EPR1416	EPR1417	EPM0575	TRUE	TRUE	TRUE	RC00055	RC00049	RC00049
EPR1411	EPR1416	EPR1417	EPM0575	TRUE	TRUE	TRUE	RC00055	RC00049	RC00049
EPR1412	EPR1416	EPR1417	EPM0575	TRUE	TRUE	TRUE	RC00055	RC00049	RC00049
EPR1413	EPR1419	EPR1418	EPM0575	TRUE	TRUE	TRUE	RC00049	RC00049	RC00127
EPR1414	EPR1419	EPR1418	EPM0575	TRUE	TRUE	TRUE	RC00049	RC00049	RC00127
EPR1421	EPR1422	EPR1423	EPM0576	TRUE	TRUE	TRUE	RC00055	RC00049	RC00049
EPR1421	EPR1422	EPR1426	EPM0576	TRUE	TRUE	TRUE	RC00055	RC00049	RC00049
EPR1422	EPR1423	EPR1424	EPM0576	TRUE	TRUE	TRUE	RC00049	RC00049	RC00049
EPR1423	EPR1424	EPR1425	EPM0576	TRUE	TRUE	TRUE	RC00049	RC00049	RC00049
EPR1424	EPR1425	EPR1429	EPM0576	TRUE	TRUE	TRUE	RC00049	RC00049	RC00049
EPR1426	EPR1427	EPR1428	EPM0576	TRUE	TRUE	TRUE	RC00049	RC00049	RC00049
EPR1427	EPR1428	EPR1429	EPM0576	TRUE	TRUE	TRUE	RC00049	RC00049	RC00049
EPR1422	EPR1426	EPR1427	EPM0576	TRUE	TRUE	TRUE	RC00049	RC00049	RC00049
EPR1430	EPR1431	EPR1432	EPM0577	TRUE	TRUE	TRUE	RC00049	RC00049	RC00049
EPR1430	EPR1431	EPR1433	EPM0577	TRUE	TRUE	TRUE	RC00049	RC00049	RC00257
EPR1431	EPR1433	EPR1434	EPM0577	TRUE	TRUE	TRUE	RC00049	RC00257	RC00049
EPR1455	EPR1457	EPR0547	EPM0588	TRUE	TRUE	TRUE	RC00059	RC00523	RC00049
EPR1451	EPR1453	EPR1454	EPM0588	TRUE	TRUE	TRUE	RC00049	RC00059	RC00523
EPR3801	EPR3808	EPR1460	EPM0594	FALSE	FALSE	TRUE	RC00001,RC00145	RC00001,RC00144	RC00157
EPR3801	EPR3803	EPR1460	EPM0594	FALSE	FALSE	TRUE	RC00001,RC00145	RC00001,RC00144	RC00157
EPR3328	EPR2289	EPR1468	EPM0598	FALSE	FALSE	TRUE	RC00003	RC00069,RC01161	RC00069
EPR3473	EPR2378	EPR1471	EPM0598	FALSE	FALSE	TRUE	RC00013,RC00639	RC00006,RC00018	RC00196
EPR2460	EPR2378	EPR1471	EPM0598	FALSE	FALSE	TRUE	RC00035,RC00113	RC00006,RC00018	RC00196
EPR2378	EPR1472	EPR1473	EPM0598	FALSE	FALSE	TRUE	RC00006,RC00018	RC00506	RC00196
EPR3392	EPR1669	EPR1487	EPM0601	FALSE	TRUE	FALSE	RC00031	RC02347	RC00001,RC00669
EPR3392	EPR1669	EPR3513	EPM0601	FALSE	TRUE	FALSE	RC00031	RC02347	RC00669
EPR3784	EPR1669	EPR1487	EPM0601	FALSE	TRUE	FALSE	RC00001,RC00031	RC02347	RC00001,RC00669
EPR3784	EPR1669	EPR3513	EPM0601	FALSE	TRUE	FALSE	RC00001,RC00031	RC02347	RC00669
EPR3509	EPR2776	EPR3510	EPM0601	FALSE	FALSE	TRUE	RC00062,RC02755	RC00001,RC00080	RC00198
EPR2665	EPR2776	EPR3510	EPM0601	FALSE	FALSE	TRUE	RC00506	RC00001,RC00080	RC00198
EPR2385	EPR2834	EPR3510	EPM0601	FALSE	FALSE	TRUE	RC00213	RC00010	RC00198
EPR2386	EPR1488	EPR3510	EPM0601	FALSE	FALSE	TRUE	RC00006	RC00001,RC00866	RC00198
EPR2386	EPR3392	EPR1669	EPM0601	FALSE	FALSE	TRUE	RC00006	RC00031	RC02347
EPR2386	EPR3784	EPR1669	EPM0601	FALSE	FALSE	TRUE	RC00006	RC00001,RC00031	RC02347
EPR1030	EPR1031	EPR1478	EPM0603	TRUE	TRUE	TRUE	RC00046	RC00490	RC00490
EPR1060	EPR0343	EPR1478	EPM0603	TRUE	TRUE	TRUE	RC00046	RC00490	RC00490
EPR1059	EPR1060	EPR0343	EPM0603	TRUE	TRUE	TRUE	RC00236	RC00046	RC00490
EPR1073	EPR0341	EPR1030	EPM0603	TRUE	TRUE	TRUE	RC00236	RC00236	RC00046
EPR1073	EPR0341	EPR0342	EPM0603	TRUE	TRUE	TRUE	RC00236	RC00236	RC00046
EPR0342	EPR0343	EPR1478	EPM0603	TRUE	TRUE	TRUE	RC00046	RC00490	RC00490
EPR0341	EPR0342	EPR0343	EPM0603	TRUE	TRUE	TRUE	RC00236	RC00046	RC00490
EPR0341	EPR1030	EPR1031	EPM0603	TRUE	TRUE	TRUE	RC00236	RC00046	RC00490
EPR0740	EPR1073	EPR0341	EPM0603	TRUE	TRUE	TRUE	RC00390	RC00236	RC00236
EPR1477	EPR1060	EPR0343	EPM0603	TRUE	TRUE	TRUE	RC00236	RC00046	RC00490
EPR1476	EPR1477	EPR1060	EPM0603	TRUE	TRUE	TRUE	RC00236	RC00236	RC00046
EPR1031	EPR1478	EPR0343	EPM0603	TRUE	TRUE	TRUE	RC00490	RC00490	RC00490
EPR0742	EPR1030	EPR1031	EPM0603	TRUE	TRUE	TRUE	RC00236	RC00046	RC00490
EPR0742	EPR0342	EPR0343	EPM0603	TRUE	TRUE	TRUE	RC00236	RC00046	RC00490
EPR0741	EPR0742	EPR1030	EPM0603	TRUE	TRUE	TRUE	RC00236	RC00236	RC00046
EPR0741	EPR0742	EPR0342	EPM0603	TRUE	TRUE	TRUE	RC00236	RC00236	RC00046
EPR0741	EPR1059	EPR1060	EPM0603	TRUE	TRUE	TRUE	RC00236	RC00236	RC00046
EPR0740	EPR1476	EPR1477	EPM0603	TRUE	TRUE	TRUE	RC00390	RC00236	RC00236
EPR0740	EPR0741	EPR0742	EPM0603	TRUE	TRUE	TRUE	RC00390	RC00236	RC00236
EPR0740	EPR0741	EPR1059	EPM0603	TRUE	TRUE	TRUE	RC00390	RC00236	RC00236
EPR3653	EPR3649	EPR3650	EPM0606	FALSE	TRUE	FALSE	RC00669	RC01409	RC00391
EPR1759	EPR3653	EPR3649	EPM0606	FALSE	FALSE	TRUE	RC00131,RC00137,RC02347	RC00669	RC01409
EPR0227	EPR3653	EPR3649	EPM0606	TRUE	FALSE	TRUE	RC00361	RC00669	RC01409
EPR3648	EPR3653	EPR3649	EPM0606	FALSE	FALSE	TRUE	RC02347	RC00669	RC01409
EPR0410	EPR3157	EPR3159	EPM0623	TRUE	FALSE	FALSE	RC00490	RC00001,RC00098	RC00001,RC00534
EPR0401	EPR3157	EPR3159	EPM0623	TRUE	FALSE	FALSE	RC00490	RC00001,RC00098	RC00001,RC00534
EPR0400	EPR0360	EPR2956	EPM0623	TRUE	FALSE	FALSE	RC00046	RC00001,RC00236	RC01140
EPR0400	EPR0401	EPR3157	EPM0623	TRUE	TRUE	FALSE	RC00046	RC00490	RC00001,RC00098
EPR1519	EPR1521	EPR1522	EPM0623	TRUE	TRUE	TRUE	RC00041	RC00041	RC00651
EPR1524	EPR1392	EPR3162	EPM0623	TRUE	TRUE	TRUE	RC00651	RC00046	RC00490
EPR1260	EPR0410	EPR3157	EPM0623	TRUE	TRUE	FALSE	RC00046	RC00490	RC00001,RC00098
EPR1522	EPR1523	EPR1392	EPM0623	TRUE	TRUE	TRUE	RC00651	RC00392	RC00046
EPR1521	EPR1522	EPR1523	EPM0623	TRUE	TRUE	TRUE	RC00041	RC00651	RC00392
EPR1520	EPR1524	EPR1392	EPM0623	TRUE	TRUE	TRUE	RC00041	RC00651	RC00046
EPR1520	EPR1521	EPR1522	EPM0623	TRUE	TRUE	TRUE	RC00041	RC00041	RC00651
EPR1519	EPR1524	EPR1392	EPM0623	TRUE	TRUE	TRUE	RC00041	RC00651	RC00046
EPR1523	EPR1392	EPR3162	EPM0623	TRUE	TRUE	TRUE	RC00392	RC00046	RC00490
EPR0399	EPR0400	EPR0401	EPM0665	TRUE	TRUE	TRUE	RC00669	RC00046	RC00490
EPR1584	EPR0397	EPR0399	EPM0665	TRUE	TRUE	TRUE	RC00055	RC00055,RC00523	RC00669
EPR0397	EPR0399	EPR0400	EPM0665	TRUE	TRUE	TRUE	RC00055,RC00523	RC00669	RC00046
EPR1584	EPR0397	EPR1587	EPM0665	TRUE	TRUE	TRUE	RC00055	RC00055,RC00523	RC00392
EPR1588	EPR0407	EPR0408	EPM0666	TRUE	TRUE	TRUE	RC00055	RC00523	RC00669
EPR0407	EPR0408	EPR0409	EPM0666	TRUE	TRUE	TRUE	RC00523	RC00669	RC01199
EPR0408	EPR0409	EPR0410	EPM0666	TRUE	TRUE	TRUE	RC00669	RC01199	RC00490
EPR0409	EPR0410	EPR0402	EPM0666	TRUE	TRUE	TRUE	RC01199	RC00490	RC01409
EPR2661	EPR3724	EPR3721	EPM0671	FALSE	FALSE	TRUE	RC00037,RC00094	RC00014	RC00012,RC00014
EPR3333	EPR3378	EPR3722	EPM0671	FALSE	FALSE	TRUE	RC01095	RC00052	RC01842
EPR2021	EPR3721	EPR3722	EPM0671	FALSE	TRUE	TRUE	RC00014,RC00052,RC00131	RC00012,RC00014	RC01842
EPR3723	EPR3724	EPR3721	EPM0671	FALSE	FALSE	TRUE	RC00709,RC00866	RC00014	RC00012,RC00014
EPR2021	EPR3378	EPR3722	EPM0671	FALSE	FALSE	TRUE	RC00014,RC00052,RC00131	RC00052	RC01842
EPR3724	EPR3721	EPR3722	EPM0671	FALSE	TRUE	TRUE	RC00014	RC00012,RC00014	RC01842
EPR3724	EPR3721	EPR2021	EPM0671	FALSE	TRUE	FALSE	RC00014	RC00012,RC00014	RC00014,RC00052,RC00131
EPR3724	EPR2022	EPR3722	EPM0671	FALSE	FALSE	TRUE	RC00014	RC00004,RC00014	RC01842
EPR2020	EPR3378	EPR3722	EPM0671	FALSE	FALSE	TRUE	RC00004,RC00131	RC00052	RC01842
EPR2021	EPR2022	EPR3722	EPM0671	FALSE	FALSE	TRUE	RC00014,RC00052,RC00131	RC00004,RC00014	RC01842
EPR3852	EPR1675	EPR3851	EPM0732	FALSE	TRUE	FALSE	RC00001,RC00127	RC00127	RC00001,RC00127
EPR3851	EPR1675	EPR3852	EPM0732	FALSE	TRUE	FALSE	RC00001,RC00127	RC00127	RC00001,RC00127
EPR1717	EPR1718	EPR1719	EPM0761	TRUE	TRUE	TRUE	RC00146	RC00145	RC00144
EPR1721	EPR1722	EPR1723	EPM0762	TRUE	TRUE	TRUE	RC00146	RC00145	RC00144
EPR2438	EPR2437	EPR2076	EPM0908	FALSE	FALSE	TRUE	RC00338,RC00398	RC00029	RC00423
EPR2436	EPR2437	EPR2076	EPM0908	FALSE	FALSE	TRUE	RC00002,RC00017	RC00029	RC00423
EPR2158	EPR3290	EPR3074	EPM0948	TRUE	FALSE	FALSE	RC00017	RC00377	RC00421,RC00422
EPR2157	EPR2158	EPR3290	EPM0948	TRUE	TRUE	FALSE	RC02983	RC00017	RC00377
EPR2159	EPR2370	EPR3261	EPM0948	TRUE	FALSE	FALSE	RC00006	RC00017	RC00112,RC01583,RC02958
EPR2585	EPR2159	EPR2370	EPM0948	FALSE	TRUE	FALSE	RC00001,RC00031	RC00006	RC00017
EPR2697	EPR2101	EPR3154	EPM0952	FALSE	TRUE	FALSE	RC00143,RC02755	RC02551	RC03393
EPR2695	EPR2101	EPR3154	EPM0952	FALSE	TRUE	FALSE	RC00001,RC00143	RC02551	RC03393
EPR2726	EPR2695	EPR2101	EPM0952	FALSE	FALSE	TRUE	RC00122	RC00001,RC00143	RC02551
EPR2726	EPR2697	EPR2101	EPM0952	FALSE	FALSE	TRUE	RC00122	RC00143,RC02755	RC02551
EPR2704	EPR2695	EPR2101	EPM0952	FALSE	FALSE	TRUE	RC00122,RC00318	RC00001,RC00143	RC02551
EPR2704	EPR2697	EPR2101	EPM0952	FALSE	FALSE	TRUE	RC00122,RC00318	RC00143,RC02755	RC02551
EPR2630	EPR2695	EPR2101	EPM0952	FALSE	FALSE	TRUE	RC00001,RC00143	RC00001,RC00143	RC02551
EPR2630	EPR2697	EPR2101	EPM0952	FALSE	FALSE	TRUE	RC00001,RC00143	RC00143,RC02755	RC02551
EPR2102	EPR2743	EPR2741	EPM0952	TRUE	FALSE	FALSE	RC01551	RC00680	RC00379,RC00712
EPR2696	EPR3154	EPR3156	EPM0952	FALSE	FALSE	TRUE	RC02551,RC02755	RC03393	RC01551
EPR2696	EPR3154	EPR2102	EPM0952	FALSE	FALSE	TRUE	RC02551,RC02755	RC03393	RC01551
EPR2101	EPR3154	EPR3156	EPM0952	TRUE	FALSE	TRUE	RC02551	RC03393	RC01551
EPR2101	EPR3154	EPR2102	EPM0952	TRUE	FALSE	TRUE	RC02551	RC03393	RC01551
EPR2101	EPR3154	EPR3155	EPM0952	TRUE	FALSE	FALSE	RC02551	RC03393	RC01551
EPR3281	EPR3154	EPR3156	EPM0952	FALSE	FALSE	TRUE	RC00001,RC02551	RC03393	RC01551
EPR3281	EPR3154	EPR2102	EPM0952	FALSE	FALSE	TRUE	RC00001,RC02551	RC03393	RC01551
EPR2613	EPR2697	EPR2101	EPM0952	FALSE	FALSE	TRUE	RC00204	RC00143,RC02755	RC02551
EPR2613	EPR2695	EPR2101	EPM0952	FALSE	FALSE	TRUE	RC00204	RC00001,RC00143	RC02551
EPR3154	EPR2102	EPR2908	EPM0952	FALSE	TRUE	FALSE	RC03393	RC01551	RC01027
EPR3154	EPR2102	EPR2743	EPM0952	FALSE	TRUE	FALSE	RC03393	RC01551	RC00680
EPR2102	EPR2743	EPR2742	EPM0952	TRUE	FALSE	FALSE	RC01551	RC00680	RC00064
EPR3431	EPR2891	EPR2890	EPM0988	TRUE	FALSE	FALSE	RC00017	RC00721,RC00943	RC00002,RC00017
EPR3430	EPR3431	EPR2891	EPM0988	FALSE	TRUE	FALSE	RC00002	RC00017	RC00721,RC00943
EPR2343	EPR3430	EPR3431	EPM0988	FALSE	FALSE	TRUE	RC00292,RC02504	RC00002	RC00017
EPR2212	EPR2926	EPR2718	EPM0994	TRUE	FALSE	FALSE	RC00523	RC00001,RC00055,RC00149	RC00677
EPR3134	EPR3135	EPR3249	EPM0996	FALSE	FALSE	TRUE	RC01012	RC00003,RC01662	RC03472
EPR3135	EPR3249	EPR3136	EPM0996	FALSE	TRUE	FALSE	RC00003,RC01662	RC03472	RC00003,RC03471
EPR3249	EPR3136	EPR3137	EPM0996	TRUE	FALSE	FALSE	RC03472	RC00003,RC03471	RC00003,RC02049
EPR3921	EPR0605	EPR0606	EPM1039	TRUE	FALSE	FALSE	RC00718	RC00001,RC01235	RC00800,RC00801
EPR3923	EPR3924	EPR3921	EPM1039	FALSE	FALSE	TRUE	RC00049	RC00171	RC00718
EPR3924	EPR3921	EPR0604	EPM1039	FALSE	TRUE	FALSE	RC00171	RC00718	RC00718
EPR0604	EPR3921	EPR0605	EPM1039	FALSE	TRUE	FALSE	RC00718	RC00718	RC00001,RC01235
EPR3920	EPR3924	EPR3921	EPM1039	FALSE	FALSE	TRUE	RC00059	RC00171	RC00718
EPR3921	EPR0604	EPR3922	EPM1039	TRUE	FALSE	FALSE	RC00718	RC00718	RC03577
EPR3924	EPR3921	EPR0605	EPM1039	FALSE	TRUE	FALSE	RC00171	RC00718	RC00001,RC01235
EPR3059	EPR2604	EPR2250	EPM1052	FALSE	FALSE	TRUE	RC00001,RC00392,RC01533	RC00387	RC02471
EPR3218	EPR3219	EPR3220	EPM1061	FALSE	FALSE	TRUE	RC01118,RC01946	RC00004,RC00326,RC02728	RC00126,RC02116
EPR3220	EPR3221	EPR3222	EPM1061	TRUE	FALSE	FALSE	RC00126,RC02116	RC02115	RC00001,RC00241
EPR3219	EPR3220	EPR3221	EPM1061	FALSE	TRUE	FALSE	RC00004,RC00326,RC02728	RC00126,RC02116	RC02115
EPR3300	EPR3299	EPR3301	EPM1062	FALSE	FALSE	TRUE	RC00991	RC02691	RC02692
EPR3301	EPR3292	EPR2992	EPM1062	TRUE	FALSE	FALSE	RC02692	RC00126,RC00236	RC01610
EPR3299	EPR3301	EPR3292	EPM1062	FALSE	TRUE	FALSE	RC02691	RC02692	RC00126,RC00236
EPR2306	EPR2865	EPR2866	EPM1090	FALSE	FALSE	TRUE	RC00002,RC00043	RC00001,RC00684	RC00694
EPR2865	EPR2866	EPR2535	EPM1090	FALSE	TRUE	FALSE	RC00001,RC00684	RC00694	RC00001,RC00083
EPR3294	EPR2268	EPR3186	EPM1183	FALSE	TRUE	FALSE	RC00001,RC00006	RC00866	RC01846
EPR2404	EPR2268	EPR3186	EPM1183	FALSE	TRUE	FALSE	RC00006	RC00866	RC01846
EPR3609	EPR3610	EPR3611	EPM1201	FALSE	FALSE	TRUE	RC00001,RC00029	RC00004,RC00326	RC02116
EPR3625	EPR3626	EPR3627	EPM1203	TRUE	TRUE	TRUE	RC00049	RC00059	RC00397
EPR3622	EPR3623	EPR3624	EPM1203	TRUE	TRUE	TRUE	RC00397	RC00059	RC00049
EPR3618	EPR3625	EPR3626	EPM1203	TRUE	TRUE	TRUE	RC00049	RC00049	RC00059
EPR3630	EPR3635	EPR3636	EPM1204	TRUE	TRUE	TRUE	RC01992	RC00059	RC00397
EPR3631	EPR3637	EPR3634	EPM1204	TRUE	TRUE	TRUE	RC00397	RC00059	RC00049
EPR3638	EPR3639	EPR3640	EPM1205	FALSE	TRUE	TRUE	RC00004,RC02725,RC02849	RC00089	RC00064
EPR3669	EPR3670	EPR3671	EPM1210	TRUE	FALSE	TRUE	RC00145	RC00001,RC00145	RC00144
EPR3668	EPR3669	EPR3670	EPM1210	TRUE	TRUE	FALSE	RC00144	RC00145	RC00001,RC00145
EPR3669	EPR3670	EPR3672	EPM1210	TRUE	FALSE	TRUE	RC00145	RC00001,RC00145	RC00144
EPR3673	EPR3674	EPR3675	EPM1211	FALSE	FALSE	TRUE	RC00361	RC00814	RC00001,RC01376
EPR3691	EPR3692	EPR3693	EPM1214	TRUE	FALSE	FALSE	RC00006	RC00031	RC00012,RC00137
EPR3381	EPR1954	EPR2329	EPM1229	FALSE	TRUE	FALSE	RC03505	RC00242	RC00001,RC00031
EPR3381	EPR1954	EPR2330	EPM1229	FALSE	TRUE	FALSE	RC03505	RC00242	RC00001,RC00031
EPR3382	EPR3381	EPR1954	EPM1229	FALSE	FALSE	TRUE	RC03505	RC03505	RC00242
EPR3382	EPR1954	EPR2329	EPM1229	FALSE	TRUE	FALSE	RC03505	RC00242	RC00001,RC00031
EPR3382	EPR1954	EPR2330	EPM1229	FALSE	TRUE	FALSE	RC03505	RC00242	RC00001,RC00031
EPR3381	EPR3382	EPR1954	EPM1229	FALSE	FALSE	TRUE	RC03505	RC03505	RC00242
EPR3727	EPR3728	EPR3729	EPM1230	FALSE	FALSE	TRUE	RC00004,RC00326	RC00004,RC00014	RC00496
EPR3891	EPR3892	EPR3934	EPM1277	TRUE	TRUE	FALSE	RC00392	RC00392	RC00717
EPR3892	EPR3934	EPR3935	EPM1277	TRUE	FALSE	FALSE	RC00392	RC00717	RC00718
EPR3893	EPR3894	EPR3895	EPM1278	TRUE	TRUE	TRUE	RC00392	RC00392	RC00392
