## Supplementary material for "DeepES: Deep learning-based enzyme screening to identify orphan enzyme genes": Table_S3.xlsx

### Sheet: Table_S3
hidden_dim	dropout	learning_rate	epoch	AUC (average)	AUPRC (average)
64	0.1	0.001	1	0.992037	0.948133
64	0.1	0.001	5	0.992071	0.964639
64	0.1	0.001	10	0.992024	0.967959
64	0.1	0.001	20	0.991969	0.969036
64	0.1	0.005	1	0.992095	0.946982
64	0.1	0.005	5	0.992043	0.954651
64	0.1	0.005	10	0.991879	0.95298
64	0.1	0.005	20	0.991901	0.951201
64	0.1	0.01	1	0.991911	0.941546
64	0.1	0.01	5	0.991972	0.953663
64	0.1	0.01	10	0.991916	0.959295
64	0.1	0.01	20	0.991888	0.959844
64	0.25	0.001	1	0.992066	0.946721
64	0.25	0.001	5	0.992025	0.964105
64	0.25	0.001	10	0.992045	0.967527
64	0.25	0.001	20	0.991996	0.967559
64	0.25	0.005	1	0.992076	0.946185
64	0.25	0.005	5	0.991887	0.946589
64	0.25	0.005	10	0.99191	0.946303
64	0.25	0.005	20	0.99186	0.947691
64	0.25	0.01	1	0.991933	0.93138
64	0.25	0.01	5	0.991939	0.944897
64	0.25	0.01	10	0.991808	0.951331
64	0.25	0.01	20	0.991879	0.9542
64	0.5	0.001	1	0.992068	0.942356
64	0.5	0.001	5	0.992071	0.962955
64	0.5	0.001	10	0.991951	0.966625
64	0.5	0.001	20	0.991961	0.96704
64	0.5	0.005	1	0.992013	0.944676
64	0.5	0.005	5	0.991953	0.95068
64	0.5	0.005	10	0.991975	0.952336
64	0.5	0.005	20	0.991909	0.954192
64	0.5	0.01	1	0.991853	0.929604
64	0.5	0.01	5	0.99195	0.946244
64	0.5	0.01	10	0.991933	0.953718
64	0.5	0.01	20	0.991875	0.954656
128	0.1	0.001	1	0.992167	0.94705
128	0.1	0.001	5	0.992103	0.964093
128	0.1	0.001	10	0.992006	0.967042
128	0.1	0.001	20	0.991948	0.964278
128	0.1	0.005	1	0.992003	0.941856
128	0.1	0.005	5	0.99199	0.944385
128	0.1	0.005	10	0.991875	0.943423
128	0.1	0.005	20	0.991803	0.934223
128	0.1	0.01	1	0.991807	0.923155
128	0.1	0.01	5	0.991879	0.945471
128	0.1	0.01	10	0.991867	0.94743
128	0.1	0.01	20	0.991777	0.946055
128	0.25	0.001	1	0.992107	0.945604
128	0.25	0.001	5	0.992036	0.963458
128	0.25	0.001	10	0.992012	0.963317
128	0.25	0.001	20	0.991893	0.953675
128	0.25	0.005	1	0.991964	0.931361
128	0.25	0.005	5	0.991834	0.911218
128	0.25	0.005	10	0.991811	0.917306
128	0.25	0.005	20	0.991767	0.917725
128	0.25	0.01	1	0.991728	0.894811
128	0.25	0.01	5	0.991786	0.908418
128	0.25	0.01	10	0.991677	0.918396
128	0.25	0.01	20	0.991712	0.921372
128	0.5	0.001	1	0.992142	0.941586
128	0.5	0.001	5	0.992037	0.961079
128	0.5	0.001	10	0.991949	0.956952
128	0.5	0.001	20	0.99185	0.948245
128	0.5	0.005	1	0.991833	0.920303
128	0.5	0.005	5	0.99182	0.91991
128	0.5	0.005	10	0.991799	0.922089
128	0.5	0.005	20	0.991833	0.934909
128	0.5	0.01	1	0.991451	0.874146
128	0.5	0.01	5	0.991732	0.909139
128	0.5	0.01	10	0.991781	0.927875
128	0.5	0.01	20	0.991795	0.93303
256	0.1	0.001	1	0.992084	0.945243
256	0.1	0.001	5	0.992075	0.962913
256	0.1	0.001	10	0.991998	0.964448
256	0.1	0.001	20	0.991936	0.960683
256	0.1	0.005	1	0.991718	0.928598
256	0.1	0.005	5	0.991946	0.934068
256	0.1	0.005	10	0.991794	0.928462
256	0.1	0.005	20	0.991689	0.916731
256	0.1	0.01	1	0.991733	0.908952
256	0.1	0.01	5	0.991933	0.934192
256	0.1	0.01	10	0.991818	0.932821
256	0.1	0.01	20	0.991541	0.919331
256	0.25	0.001	1	0.992089	0.942914
256	0.25	0.001	5	0.992028	0.957584
256	0.25	0.001	10	0.991906	0.951094
256	0.25	0.001	20	0.991883	0.930995
256	0.25	0.005	1	0.99166	0.890986
256	0.25	0.005	5	0.991735	0.897288
256	0.25	0.005	10	0.991695	0.902303
256	0.25	0.005	20	0.991686	0.909566
256	0.25	0.01	1	0.991484	0.868884
256	0.25	0.01	5	0.991571	0.890784
256	0.25	0.01	10	0.991582	0.899758
256	0.25	0.01	20	0.99158	0.90607
256	0.5	0.001	1	0.992074	0.937416
256	0.5	0.001	5	0.991994	0.9422
256	0.5	0.001	10	0.991917	0.930362
256	0.5	0.001	20	0.991734	0.91733
256	0.5	0.005	1	0.991549	0.858714
256	0.5	0.005	5	0.991513	0.885892
256	0.5	0.005	10	0.991555	0.898369
256	0.5	0.005	20	0.991579	0.910344
256	0.5	0.01	1	0.990874	0.820541
256	0.5	0.01	5	0.991344	0.877011
256	0.5	0.01	10	0.991503	0.897025
256	0.5	0.01	20	0.991583	0.909066
